# Comprehensive prediction and analysis of human protein essentiality based on a pre-trained protein large language model

**DOI:** 10.1101/2024.03.26.586900

**Authors:** Boming Kang, Rui Fan, Chunmei Cui, Qinghua Cui

## Abstract

Human essential genes and their protein products are indispensable for the viability and development of the individuals. Thus, it is quite important to decipher the essential proteins and up to now numerous computational methods have been developed for the above purpose. However, the current methods failed to comprehensively measure human protein essentiality at levels of humans, human cell lines, and mice orthologues. For doing so, here we developed Protein Importance Calculator (PIC), a sequence-based deep learning model, which was built by fine-tuning a pre-trained protein language model. As a result, PIC outperformed existing methods by increasing 5.13%-12.10% AUROC for predicting essential proteins at human cell-line level. In addition, it improved an average of 9.64% AUROC on 323 human cell lines compared to the only existing cell line-specific method, DeepCellEss. Moreover, we defined Protein Essential Score (PES) to quantify protein essentiality based on PIC and confirmed its power of measuring human protein essentiality and functional divergence across the above three levels. Finally, we successfully used PES to identify prognostic biomarkers of breast cancer and at the first time to quantify the essentiality of 617462 human microproteins.

**Key Points:**

- PIC outperformed existing computational methods for predicting essential proteins.
- PIC could comprehensively predict human protein essentiality at levels of human, human cell lines and mice orthologues at the same time.
- PES could serve as a potential metric to quantify the essentiality of both human proteins and human microproteins.
