## Supplemental Table 2 for "Comprehensive prediction and analysis of human protein essentiality based on a pre-trained protein large language model"

### Sheet: Sheet1
Disease	Num. of cell line	AUROC Range
Acute Myeloid Leukemia	2	0.8798-0.9029
B-Cell Non-Hodgkin's Lymphoma	5	0.8248-0.8770
Biliary Tract Carcinoma	1	0.8276-0.8276
Breast Carcinoma	25	0.7783-0.8983
Colorectal Carcinoma	30	0.7949-0.8894
Endometrial Carcinoma	7	0.8424-0.8883
Esophageal Carcinoma	7	0.8438-0.8773
Esophageal Squamous Cell Carcinoma	19	0.8449-0.8860
Ewing's Sarcoma	10	0.8352-0.8824
Gastric Carcinoma	14	0.7663-0.8870
Glioblastoma	24	0.8216-0.8951
Glioma	9	0.8279-0.8874
Head and Neck Carcinoma	16	0.8355-0.8965
Kidney Carcinoma	3	0.8465-0.8507
Melanoma	4	0.8271-0.8720
Mesothelioma	1	0.8656-0.8656
Neuroblastoma	17	0.7543-0.8838
Non-Cancerous	3	0.8394-0.8548
Non-Small Cell Lung Carcinoma	28	0.7938-0.8915
Oral Cavity Carcinoma	18	0.8436-0.8958
Osteosarcoma	2	0.8333-0.8379
Other Sarcomas	2	0.8346-0.8672
Other Solid Cancers	2	0.8614-0.8763
Ovarian Carcinoma	31	0.7564-0.8989
Pancreatic Carcinoma	23	0.8061-0.8843
Plasma Cell Myeloma	5	0.8284-0.8879
Prostate Carcinoma	3	0.8275-0.8595
Squamous Cell Lung Carcinoma	12	0.8347-0.8799
