## Supplemental Table 3 for "Comprehensive prediction and analysis of human protein essentiality based on a pre-trained protein large language model"

### Sheet: Sheet1
Tissue	Num. of cell line	AUROC Range
Biliary Tract	1	0.8276-0.8276
Bone	12	0.8333-0.8824
Breast	25	0.7783-0.8983
Central Nervous System	34	0.8216-0.8951
Endometrium	8	0.8424-0.8883
Esophagus	26	0.8438-0.8860
Eye	1	0.8477-0.8477
Haematopoietic and Lymphoid	14	0.8248-0.9029
Head and Neck	34	0.8355-0.8965
Kidney	3	0.8465-0.8507
Large Intestine	30	0.7949-0.8894
Lung	42	0.7938-0.8915
Ovary	31	0.7564-0.8989
Pancreas	23	0.8061-0.8843
Peripheral Nervous System	17	0.7543-0.8838
Prostate	3	0.8275-0.8595
Skin	4	0.8271-0.8720
Soft Tissue	1	0.8346-0.8346
Stomach	14	0.7663-0.887 0
