## Supplemental Table 4 for "Comprehensive prediction and analysis of human protein essentiality based on a pre-trained protein large language model"

cell_line	PIC_AUROC	PIC_AUPRC	DeepCellEss_AUROC	DeepCellEss_AUPRC
RERF-GC-1B	0.8218528778085563	0.8386710363963599	0.72	0.723
A172	0.8589542936288088	0.857316587316082	0.756	0.727
KP-1N	0.8673857340720221	0.8751156366101029	0.76	0.752
D-423MG	0.8184654248843438	0.8276894456671606	0.713	0.728
HCE-4	0.8614421092137362	0.8615351476247999	0.774	0.775
MOG-G-UVW	0.8690897713745002	0.8837592597651545	0.759	0.751
IGROV-1	0.8134841451184336	0.8312562085517934	0.739	0.729
SCC-4	0.8454940428200305	0.8514355849418942	0.753	0.75
HCC-15	0.811643107662876	0.8164576923262757	0.769	0.76
LB771-HNC	0.8688145981511207	0.8740523210251906	0.8	0.807
Caov-4	0.8464339483911627	0.8502857536858547	0.746	0.74
SF126	0.8536211805821458	0.8569383607041212	0.78	0.784
PCI-30	0.8411420253857608	0.848820054683389	0.731	0.719
NCI-H226	0.8293444444444444	0.8379858619873384	0.729	0.742
22RV1	0.8472296933835395	0.8596541093194885	0.749	0.747
PA-TU-8988T	0.8750249745381539	0.8800652852370017	0.763	0.766
HSC-3	0.8759234620636531	0.8709780541760467	0.786	0.78
SK-N-SH	0.838827923010629	0.8375437394944227	0.73	0.713
KYSE-450	0.8464711111111111	0.8469206335772448	0.742	0.721
SW1573	0.8889301394628099	0.8956174680706983	0.781	0.771
BB30-HNC	0.8794445486958153	0.8885495287142808	0.802	0.809
23132-87	0.8525687299713274	0.8558462864919587	0.767	0.752
OE33	0.8602275385078018	0.8600250624375911	0.784	0.781
MKN28	0.8621686746987951	0.8562599382908771	0.734	0.72
UWB1.289	0.847022738865473	0.8489825702990462	0.757	0.758
KP-N-YN	0.87413272235105	0.8834452660017947	0.797	0.778
EVSA-T	0.8737599584872257	0.8805290070226717	0.778	0.769
SNU-16	0.8590301087479965	0.8566058578755855	0.77	0.767
SK-N-AS	0.8297102761430513	0.8414150068634625	0.755	0.749
Becker	0.8556871110565452	0.8634655085694878	0.756	0.749
EC-GI-10	0.8507234474423946	0.8666738363083053	0.737	0.728
SNU-81	0.8551268048950387	0.86334706595525	0.745	0.735
OE21	0.8809956850801913	0.8840554881558491	0.767	0.76
GAMG	0.8309940276358051	0.8456090795235122	0.71	0.714
EFO-27	0.8434261648061375	0.8387710924498355	0.752	0.747
RKN	0.8027394841116544	0.8080598451762485	0.731	0.728
CAL-27	0.8564243626170364	0.8669308969378906	0.766	0.768
KYSE-520	0.8696331360946746	0.8617368818877678	0.768	0.759
HCC1937	0.8368678459937564	0.8360546978234625	0.715	0.695
COLO-684	0.8470612621780014	0.8550577744094308	0.781	0.792
NB10	0.8496602387511478	0.8609372979955774	0.742	0.73
A2780cis	0.8688037573562699	0.8547040090618889	0.77	0.772
NCI-H1355	0.8548999449900351	0.8599887926706525	0.78	0.767
NCI-H322M	0.8099873805660718	0.8325258174079122	0.761	0.764
HO-1-u-1	0.8645299145299143	0.8660504956036493	0.741	0.739
NCI-H3122	0.8224881357906075	0.839528451223368	0.742	0.739
SW620	0.8755820410953052	0.8870079611382169	0.763	0.751
NCI-H2170	0.8571114720397962	0.8682937109289597	0.756	0.741
8-MG-BA	0.8661871468571333	0.8844819228534274	0.777	0.782
SK-MG-1	0.8418822985316221	0.8384102653355432	0.754	0.739
DOV13	0.8470162550368687	0.8441575439775042	0.745	0.718
SKN-3	0.8807906906312245	0.8833499680404078	0.758	0.746
U-87-MG	0.8364044906278193	0.8517967157808315	0.752	0.749
SAS	0.8945914127423822	0.8942845109978239	0.766	0.765
DOK	0.8845431678889006	0.8914665890352642	0.78	0.787
NB6	0.841130771492991	0.8503912449895382	0.758	0.761
IST-MEL1	0.8281510039391291	0.8383238907482495	0.738	0.752
T47D	0.8766792504166242	0.8785748698002609	0.788	0.791
PCI-6A	0.8874497951235344	0.8866879743749364	0.764	0.756
LS-123	0.8762860516107268	0.8857322268263632	0.79	0.809
GI-1	0.8330794042262635	0.8402338105591028	0.758	0.749
NCI-H2023	0.8626088961149264	0.8759952240128115	0.777	0.761
SW837	0.8746278043651301	0.8806715213592529	0.779	0.773
OCUB-M	0.8784111791354252	0.8827326697082242	0.802	0.8
MC-IXC	0.8442288877635803	0.8556470512998894	0.752	0.73
CAL-72	0.8552853732849464	0.8623103741781344	0.781	0.773
BE2-M17	0.8350739216582839	0.8461077543108032	0.741	0.734
PANC-08-13	0.8070892394452065	0.8002962131314527	0.737	0.733
SW1990	0.8613679846938775	0.8595047637196851	0.786	0.789
TGW	0.8438629113003029	0.8399752737218419	0.762	0.734
PEO4	0.8226550830666057	0.8472022717413421	0.734	0.73
HPAF-II	0.8722511574074074	0.8800262533398255	0.763	0.783
KM12	0.8663566042483422	0.8636944392847865	0.789	0.791
HCC-78	0.808983868683898	0.7877719385615838	0.718	0.706
FLO-1	0.8563719483457441	0.8609970838084082	0.736	0.732
BICR78	0.8548979591836734	0.8420055636862062	0.768	0.766
SJSA-1	0.8747562500000001	0.8863543616394848	0.762	0.765
VMRC-LCD	0.8646939432192273	0.8661084990099457	0.756	0.756
SK-GT-4	0.8725984830766146	0.8731511859508301	0.763	0.764
KP-3	0.837995109286318	0.8630262105869166	0.764	0.782
SU-DHL-10	0.8360575451484543	0.8450913916123423	0.712	0.699
SU-DHL-8	0.8603778570484873	0.8658614979652475	0.764	0.759
OPM-2	0.8471286172118013	0.8382177584018791	0.761	0.766
BICR22	0.8946874999999999	0.8947297941448884	0.768	0.765
NB69	0.8518506649575388	0.8507611843042922	0.751	0.749
JHU-022	0.8582363815901818	0.8653227815143278	0.778	0.768
SCH	0.8386604074481705	0.8431408652637523	0.749	0.74
hTERT-RPE-1	0.8526742976066598	0.856490553723119	0.764	0.767
SUIT-2	0.8209178388853621	0.8256674389643376	0.76	0.766
JIMT-1	0.8588058129544258	0.8597976185126287	0.753	0.766
NCI-H1993	0.8211805555555557	0.830070661557128	0.732	0.734
PANC-04-03	0.8314967860422405	0.8481993772235615	0.767	0.762
LOU-NH91	0.82871206050947	0.8476716957696246	0.75	0.755
OCI-AML3	0.8809050096928885	0.8814453182015132	0.766	0.758
TE-5	0.8572667281240588	0.8459201598047947	0.79	0.799
COR-L23	0.8387139650283554	0.8451966260128942	0.769	0.767
NB13	0.8265185610775958	0.8276871025250068	0.72	0.713
GP5d	0.8760714285714287	0.8698852082158628	0.809	0.8
HEC-1	0.8363988919667589	0.839532005513871	0.753	0.756
COLO-678	0.7975712198685172	0.8039204760083596	0.771	0.773
no-11	0.8329865239793897	0.8468298952857108	0.743	0.742
HCC1954	0.8708327828422954	0.8752799416400359	0.773	0.77
42-MG-BA	0.8400447296998217	0.8440191314590985	0.761	0.755
GB-1	0.8563879194509825	0.8629822087483509	0.783	0.777
KURAMOCHI	0.8359706381374304	0.8463577522418768	0.719	0.705
RCM-1	0.8428023668639053	0.8487809094984975	0.753	0.75
EW-1	0.8730045351473923	0.8716072423063481	0.768	0.758
BHY	0.8523191970030598	0.8518395305715772	0.761	0.739
ESO51	0.8272757396449704	0.8317801227467847	0.739	0.726
L-363	0.8521319050619618	0.8603063961158417	0.757	0.753
NCI-H1915	0.843493041831926	0.8580289243128535	0.772	0.777
TE-8	0.8510175149309257	0.8546702539220197	0.743	0.753
AU565	0.8439958119681066	0.8539333154496328	0.718	0.723
KNS-42	0.817226360308042	0.8248741711609707	0.704	0.726
MDA-MB-436	0.8716912770921034	0.8825874989950873	0.731	0.723
LP-1	0.8789888131233468	0.889955100944347	0.772	0.775
NCI-H358	0.8479646468938558	0.8628788366010794	0.745	0.744
PCI-4B	0.8625425376762275	0.862171948630707	0.765	0.758
OVCA420	0.865501622498648	0.8837906962771217	0.782	0.776
AGS	0.847329710009654	0.8542794947859522	0.751	0.756
KYSE-140	0.8662243701564243	0.8670034922454002	0.796	0.79
NUGC-3	0.8531142606859684	0.8469756855834897	0.761	0.755
JHOS-2	0.8286930742720047	0.841394262992834	0.719	0.698
NB5	0.8529469387755102	0.8543934703729398	0.763	0.76
HOP-62	0.882095476557875	0.8824853474168839	0.792	0.781
NMC-G1	0.8614879168148486	0.8663326715332808	0.806	0.797
ES4	0.8740685631959944	0.8693660079420281	0.756	0.755
SNU-C1	0.8644027369896097	0.8722575896163764	0.825	0.826
NCI-H23	0.8629127358490566	0.863987655870823	0.769	0.78
U251	0.8784906669293389	0.8712005096614676	0.787	0.789
SW48	0.8434190043038979	0.8391620385079694	0.761	0.773
MIA-PaCa-2	0.8573847508450885	0.8583431495680544	0.749	0.755
CAS-1	0.8552117322241743	0.8561034756272875	0.765	0.762
NCI-H2087	0.8265312998360325	0.8432819311511575	0.702	0.718
PEO1	0.8224690082644627	0.8314986214920121	0.716	0.711
Hs-578-T	0.8538222007806674	0.8604354875927239	0.741	0.734
HT-29	0.842273747576778	0.8534642285746261	0.746	0.745
SK-N-DZ	0.8428264582578541	0.8433696493822244	0.737	0.742
ES5	0.8441679526748973	0.8469324460575351	0.737	0.748
TE-10	0.8817159049462727	0.8830704499590478	0.784	0.769
AsPC-1	0.843051862129212	0.850682711504245	0.73	0.725
PANC-10-05	0.8587244338933528	0.863490360118134	0.748	0.759
SNG-M	0.8565280098898834	0.8705654059689114	0.731	0.726
JHU-029	0.8472822952710497	0.866282977990131	0.767	0.77
LC-1-sq	0.8436479350447177	0.8367264230865099	0.738	0.741
HCC70	0.8731076388888889	0.8815814484405409	0.784	0.791
MFE-280	0.8467940628567995	0.8456994963530764	0.768	0.764
DU-145	0.8659687016426134	0.8673341488880962	0.772	0.765
TC-71	0.8619741774260724	0.8732469621725664	0.764	0.76
LN-229	0.8611916608162145	0.8566963931708228	0.765	0.751
A253	0.8451165721487083	0.8410953122079263	0.744	0.731
KYSE-510	0.8534284581847008	0.8638098722713103	0.751	0.744
ES8	0.8817662623771267	0.8767484947600647	0.767	0.766
SK-MES-1	0.836511067280298	0.8498332124078003	0.753	0.754
KON	0.8764414008916325	0.8758085369872076	0.755	0.75
HCC1187	0.8670761245674741	0.8722188792634147	0.76	0.76
ARH-77	0.8559102462623094	0.8454074713751742	0.754	0.73
DAN-G	0.8553415116572679	0.857176280096892	0.746	0.74
EW-16	0.8473182033665176	0.8524587173783617	0.746	0.748
NB7	0.8648015122873347	0.8694230379431889	0.75	0.737
ESS-1	0.851993296008219	0.8559752989990626	0.749	0.741
SK-PN-DW	0.871281773931855	0.8693047577881093	0.793	0.783
EBC-1	0.848009192760701	0.8521692607333307	0.739	0.746
EGI-1	0.8531680084387345	0.8523786347678863	0.795	0.803
OSC-20	0.8593955456936225	0.8735306860067062	0.796	0.791
NCI-H1299	0.8829398006618725	0.8842363539988979	0.776	0.778
KYSE-270	0.8679656982421875	0.8800900999568003	0.74	0.744
KINGS-1	0.8445123713724131	0.8428847287665518	0.763	0.761
IM-9	0.8532934746877054	0.8424976855282709	0.732	0.727
LB1047-RCC	0.8570109086079603	0.853575476953461	0.766	0.753
Hey	0.8298639455782313	0.8424242974567029	0.745	0.747
SK-N-FI	0.8429432509364939	0.8520978828876371	0.732	0.712
RKO	0.8582424239782775	0.8716057378722434	0.783	0.764
ESO26	0.8489925316262765	0.8566338340041767	0.735	0.72
SU-DHL-5	0.8291412607162625	0.8377430992902002	0.771	0.769
DK-MG	0.852549392233497	0.8669516270120805	0.722	0.714
HSC-4	0.8813310078314696	0.881655909125947	0.784	0.772
HCC38	0.8602219486337676	0.8576034870890847	0.764	0.757
EFO-21	0.7988884066358025	0.8286100377492005	0.7	0.703
BICR10	0.8635695778082608	0.8744083165369887	0.766	0.772
PA-TU-8902	0.8430905443462828	0.8367700720349388	0.762	0.77
DBTRG-05MG	0.8505860792567861	0.8481268103274651	0.74	0.732
KATOIII	0.8638649967305467	0.8764849660533318	0.75	0.763
HCT-116	0.8587363038714391	0.8615628342577394	0.782	0.795
LU-99A	0.8662886755067825	0.8628408915832286	0.758	0.753
LS1034	0.8708649683328837	0.8606710392872363	0.785	0.784
Detroit562	0.8488297172912558	0.8494706523758564	0.744	0.723
SK-MEL-2	0.8665414720363591	0.8704441370288594	0.806	0.798
OVISE	0.8426692620089784	0.8427877588326231	0.726	0.725
MDA-MB-231	0.8340955004591368	0.8376054655153209	0.731	0.733
EPLC-272H	0.8711617240292706	0.8804952272920966	0.78	0.782
KYSE-410	0.8575663892191836	0.8731793194165091	0.752	0.77
HT55	0.867294960438044	0.8743066279730378	0.762	0.752
KLE	0.8658136056191467	0.8766541972463417	0.803	0.798
LS-411N	0.8395523890029384	0.842080342898124	0.739	0.736
NCI-H1155	0.8849422121789893	0.893089734513888	0.769	0.768
OSC-19	0.845385649019081	0.8653717481799683	0.77	0.768
T98G	0.874000505007996	0.8731797307887367	0.782	0.76
OV-90	0.861649138850785	0.8584753113977456	0.751	0.739
PANC-02-03	0.8792616531283663	0.8835486050539099	0.773	0.773
LXF-289	0.8587175606822582	0.8778695679976506	0.783	0.787
TE-4	0.8659338423870795	0.8684686496837336	0.765	0.755
NCI-H1869	0.8240372248780606	0.8418306809243072	0.702	0.699
OVK-18	0.8707842806544104	0.8696724216747043	0.768	0.767
KYAE-1	0.8961266441932711	0.8877873922338769	0.765	0.767
NCI-H520	0.835553887533621	0.8333176268709883	0.742	0.742
MDST8	0.8247479750597284	0.8404460468631765	0.728	0.731
KMS-11	0.8335654320987654	0.8265702714259935	0.748	0.725
TE-9	0.8599512103584162	0.8745485387481247	0.761	0.767
MHH-ES-1	0.8554335023168207	0.8450508818899917	0.749	0.726
SCC-9	0.8568934240362812	0.8676481268949232	0.759	0.774
A375	0.8599141803649849	0.8450872855219378	0.787	0.775
CAL-51	0.8674194693715582	0.8752475045563152	0.745	0.725
NCI-H3118	0.8353396639883126	0.8364731699450284	0.742	0.73
LoVo	0.8445606341710239	0.8541907365791284	0.764	0.774
COLO-680N	0.8122028647279732	0.8241652644316522	0.735	0.73
MDA-MB-361	0.8144177742511406	0.8218425202305453	0.718	0.734
TOV-112D	0.8387025424286082	0.8404788123805214	0.752	0.763
MFE-296	0.8688384312253706	0.86736780169598	0.763	0.759
OVCAR-5	0.8727290593064897	0.8813340481060671	0.782	0.786
NCI-H1944	0.8860416666666666	0.8904435800324211	0.744	0.727
MCF7	0.8357184678857859	0.8229523832978584	0.736	0.694
LU-65	0.8361803752736947	0.8464214712461421	0.716	0.716
RERF-LC-Sq1	0.8065615368264429	0.8209328653953404	0.731	0.735
RL95-2	0.8824225290591861	0.8960917786683659	0.771	0.773
RMG-I	0.7867746610476536	0.7991194307693927	0.681	0.695
HSC-39	0.8589370212261993	0.8534354508703766	0.756	0.735
TMK-1	0.8986325802615933	0.8891016201942277	0.776	0.764
OVCAR-8	0.8556554778994151	0.8541081974533233	0.767	0.762
ES-2	0.8498906893004117	0.8605236762041831	0.745	0.751
A549	0.8571037048725594	0.8625327054597551	0.745	0.753
PE-CA-PJ15	0.8661176186450912	0.8727959911977524	0.747	0.727
NB17	0.8391976311436672	0.8448963263064314	0.748	0.75
D-542MG	0.8332022648631645	0.8436825636979741	0.761	0.756
HuP-T4	0.8428451384755435	0.8448463426589506	0.783	0.762
TOV-21G	0.8622934450622601	0.8641202184541075	0.753	0.755
AM-38	0.8333529490227463	0.831432628923684	0.683	0.682
MFM-223	0.8589670751832914	0.8324025672832057	0.763	0.766
YH-13	0.846351606805293	0.8636698244487206	0.778	0.781
SF539	0.8281201908279471	0.8434226265234839	0.749	0.739
UACC-893	0.8858185425302016	0.8911301383882906	0.742	0.747
KNS-62	0.8708205340264651	0.8746822162886505	0.793	0.793
COLO-320-HSR	0.9011054136927	0.8997636927219297	0.77	0.765
SNU-C5	0.8819174237976296	0.8719236141945813	0.807	0.791
CHP-212	0.8737947610096418	0.8853677720888833	0.768	0.763
OAW-42	0.8077726998972614	0.8204386902656973	0.719	0.72
PANC-03-27	0.826174377390605	0.8395894153314234	0.735	0.74
A2058	0.8613265306122448	0.8722190016280312	0.743	0.739
EW-22	0.8677085609063386	0.8781402717638249	0.773	0.771
HGC-27	0.836587863525089	0.8341349820864327	0.756	0.75
LK-2	0.8573870427124438	0.8633386656648552	0.749	0.751
ROS-50	0.8337029589198506	0.8549628635924598	0.738	0.747
RPMI-8226	0.860544217687075	0.8679240341979376	0.765	0.762
CL-11	0.8709709520445024	0.878435750435535	0.766	0.776
C2BBe1	0.8858994904667982	0.8883601669274697	0.805	0.803
NCI-H650	0.8169700299267012	0.8271636257663304	0.716	0.709
MDA-MB-453	0.8208856239159269	0.8257375341522171	0.763	0.767
SNU-1	0.8270861882655495	0.8326386634073027	0.757	0.741
769-P	0.8635722718839602	0.8719479192950315	0.757	0.746
HCT-15	0.8488190995032846	0.8418244146080582	0.752	0.74
OVCAR-3	0.8580334422245507	0.869097636268002	0.754	0.761
KYSE-150	0.862044680189583	0.8646218238660053	0.776	0.779
NCI-N87	0.866342929818476	0.8492302745503884	0.796	0.776
SF295	0.8552105024898143	0.8586666464679649	0.727	0.721
CAPAN-1	0.8509889586821817	0.8525509875139423	0.759	0.751
FADU	0.8969875346260388	0.8979449397229942	0.789	0.777
TYK-nu	0.8677883542244333	0.8704713292426223	0.744	0.739
SNU-61	0.8494701698359703	0.8586778264169	0.784	0.777
HuP-T3	0.8739256890085944	0.8721307355022059	0.769	0.758
D-502MG	0.865140306122449	0.8788871085055944	0.785	0.782
SCC90	0.8204703748382041	0.8413196929340092	0.743	0.748
LCLC-97TM1	0.828814224743861	0.8524458067906313	0.764	0.769
T84	0.8499359852653804	0.8661667699879608	0.799	0.792
HCC1395	0.856527655037944	0.8719833782527648	0.754	0.765
LS-513	0.8759650375811991	0.8876170333511408	0.747	0.744
NH-12	0.8489875955670125	0.8516830968122029	0.737	0.718
SNB75	0.8493269648284847	0.8691519776316636	0.749	0.761
SW626	0.8461190184675033	0.848360260723812	0.735	0.712
OVMIU	0.7954156834581579	0.8158301692977941	0.708	0.705
OACM5-1	0.8268129869593073	0.8458535957359827	0.732	0.732
HCC1806	0.8522542460976141	0.8565728321037379	0.756	0.756
JHU-011	0.8707366303621498	0.8735786115366753	0.769	0.754
NCI-H1650	0.865444691181452	0.8800822256139722	0.771	0.757
HCC1143	0.8653744693630734	0.8750282459321136	0.759	0.747
LNZTA3WT4	0.8695159386068476	0.8731774928800984	0.758	0.737
NCI-H1568	0.8023153340810768	0.8009570459113462	0.738	0.748
KYSE-220	0.871541373715522	0.8857795388476571	0.773	0.775
NCI-H1975	0.8176030760490219	0.8230827460411309	0.731	0.752
DiFi	0.8664176808241997	0.8672920485827893	0.731	0.734
HCC2998	0.8736551221086003	0.8548593891858698	0.76	0.718
OCI-LY-19	0.873530853196703	0.874509488677882	0.776	0.774
PL4	0.8653739612188366	0.8549362716943159	0.741	0.734
LNCaP-Clone-FGC	0.8716375021800696	0.8605653899134709	0.768	0.741
OCI-AML2	0.8682693762638188	0.8672776142664942	0.766	0.758
T-T	0.8430977286074823	0.8498810420462366	0.781	0.786
HARA	0.8478266613819527	0.8671088701827336	0.769	0.767
PC-14	0.8454348996857296	0.8560732070946975	0.744	0.738
A2780ADR	0.8222488346962146	0.8323315401041728	0.752	0.746
PSN1	0.8856430466278953	0.8923756981046191	0.79	0.791
no-10	0.8595024337479718	0.8665566103772417	0.747	0.744
MDA-MB-415	0.8876170168990638	0.8937961394132335	0.771	0.765
LS-180	0.878816714553635	0.8818485418282402	0.746	0.749
SU8686	0.8614191643742393	0.8781668895157098	0.774	0.783
PCI-15A	0.8797954711468225	0.8926824296138396	0.773	0.783
Hs-683	0.8432077944138415	0.8462675373930695	0.727	0.73
MDA-MB-468	0.8328277269188433	0.8442014377242381	0.715	0.706
SW1088	0.8360456805549128	0.8293338435597027	0.699	0.713
COLO-824	0.894661743402063	0.9036764846283704	0.786	0.787
NCI-H1755	0.8734792326844726	0.871787833736196	0.777	0.756
IM-95	0.8601361776036807	0.85594576258856	0.767	0.769
Ca9-22	0.8845372864237018	0.889045701688296	0.744	0.732
KYSE-70	0.8683485659556459	0.8759394337602092	0.775	0.766
COLO-205	0.831037770294941	0.8363258231785857	0.757	0.744
KP-N-YS	0.8452627196489583	0.8448679625786175	0.753	0.724
EW-7	0.8645251166846746	0.8805234413998749	0.764	0.752
BxPC-3	0.8409894990402349	0.8439467386932268	0.742	0.743
KP-4	0.8650953229931476	0.8681759765240743	0.748	0.737
JHOS-4	0.861846795873915	0.8649560557398241	0.755	0.752
CAL-33	0.8670764028916343	0.848499722293918	0.77	0.749
OC-314	0.8129173268447261	0.8154491071517	0.73	0.717
RCC-FG2	0.8493800297319969	0.8569715528209404	0.768	0.756
PCI-38	0.8682323816872429	0.870871908020387	0.765	0.76
A2780	0.8535164748229895	0.8494815839941322	0.752	0.751
