## Supplemental Table 5 for "Comprehensive prediction and analysis of human protein essentiality based on a pre-trained protein large language model"

### Sheet: Sheet1
Description	Count	pvalue	ONTOLOGY	bin
sensory perception of smell	428	1.00E-343	BP	1
antigen processing and presentation	42	1.62683e-14	BP	1
immunoglobulin production	85	8.40309e-35	BP	1
lymphocyte mediated immunity	113	1.98688e-29	BP	1
leukocyte mediated immunity	127	1.97101e-27	BP	1
immunoglobulin complex	132	3.58239e-101	CC	1
T cell receptor complex	87	4.11755e-49	CC	1
plasma membrane signaling receptor complex	106	4.70518e-30	CC	1
external side of plasma membrane	91	4.30924e-15	CC	1
MHC protein complex	19	8.92137e-15	CC	1
olfactory receptor activity	426	1.00E-343	MF	1
odorant binding	122	7.08167e-126	MF	1
antigen binding	121	6.55825e-80	MF	1
peptide antigen binding	30	1.80444e-19	MF	1
immune receptor activity	51	1.19111e-16	MF	1
defense response to bacterium	87	4.36816e-20	BP	2
cellular glucuronidation	17	8.97422e-15	BP	2
carboxylic acid transport	78	1.03452e-13	BP	2
organic acid transport	78	1.21265e-13	BP	2
organic anion transport	91	1.26816e-13	BP	2
external side of plasma membrane	95	3.42639e-18	CC	2
collagen-containing extracellular matrix	95	4.15714e-15	CC	2
endoplasmic reticulum lumen	65	1.54372e-09	CC	2
tertiary granule	38	2.09015e-07	CC	2
apical plasma membrane	71	3.18613e-07	CC	2
hormone activity	46	2.58107e-16	MF	2
cytokine activity	60	1.52002e-12	MF	2
taste receptor activity	15	5.82286e-09	MF	2
bitter taste receptor activity	13	1.24261e-08	MF	2
immunoglobulin binding	13	5.18335e-08	MF	2
serine phosphorylation of STAT protein	15	1.8543e-07	BP	3
B cell proliferation	29	2.02401e-05	BP	3
mononuclear cell proliferation	58	5.62996e-05	BP	3
lymphocyte proliferation	57	5.62996e-05	BP	3
leukocyte proliferation	60	0.000405266	BP	3
collagen-containing extracellular matrix	67	1.4546e-05	CC	3
endoplasmic reticulum lumen	49	0.000184321	CC	3
sarcolemma	27	0.000209792	CC	3
intermediate filament	36	0.000316728	CC	3
IgG immunoglobulin complex	6	0.000604193	CC	3
type I interferon receptor binding	14	2.53264e-12	MF	3
cytokine activity	54	1.00095e-09	MF	3
NAD-retinol dehydrogenase activity	13	2.11317e-09	MF	3
cytokine receptor binding	57	1.05756e-08	MF	3
cytokine binding	31	1.39379e-05	MF	3
keratinization	21	2.66757e-06	BP	4
Golgi cis cisterna	12	4.65162e-06	CC	4
cornified envelope	16	3.19392e-05	CC	4
cis-Golgi network	18	4.04698e-05	CC	4
intermediate filament	34	0.000343824	CC	4
intermediate filament cytoskeleton	38	0.000395649	CC	4
keratin filament	19	0.000527449	CC	4
intracellular zinc ion homeostasis	15	5.65378e-08	BP	5
alpha-amino acid metabolic process	41	1.19443e-07	BP	5
amino acid catabolic process	27	3.67078e-07	BP	5
organic acid catabolic process	44	1.65703e-06	BP	5
carboxylic acid catabolic process	44	1.65703e-06	BP	5
intermediate filament	43	9.23724e-08	CC	5
intermediate filament cytoskeleton	47	1.94723e-07	CC	5
keratin filament	23	5.08721e-06	CC	5
stereocilium tip	9	2.65151e-05	CC	5
sperm principal piece	11	7.55634e-05	CC	5
antiporter activity	33	3.50234e-08	MF	5
voltage-gated channel activity	37	8.46424e-06	MF	5
secondary active transmembrane transporter activity	44	0.000139959	MF	5
monoatomic cation channel activity	49	0.000183416	MF	5
GTPase regulator activity	64	0.000521183	MF	5
negative regulation of execution phase of apoptosis	14	3.15418e-10	BP	6
regulation of execution phase of apoptosis	16	6.66052e-10	BP	6
regulation of nervous system development	80	8.69753e-09	BP	6
heart morphogenesis	49	6.51439e-07	BP	6
regulation of animal organ morphogenesis	29	1.59405e-06	BP	6
postsynaptic membrane	47	1.37144e-05	CC	6
synaptic membrane	59	6.55087e-05	CC	6
photoreceptor disc membrane	9	0.000204605	CC	6
adherens junction	32	0.000329255	CC	6
receptor antagonist activity	12	1.23252e-05	MF	6
axonogenesis	115	1.08555e-23	BP	7
forebrain development	97	9.10463e-18	BP	7
regulation of neuron projection development	102	8.49165e-17	BP	7
dendrite development	64	3.06393e-15	BP	7
central nervous system neuron differentiation	52	1.74452e-13	BP	7
synaptic membrane	111	2.08033e-27	CC	7
asymmetric synapse	94	1.45613e-23	CC	7
neuron to neuron synapse	99	2.12006e-23	CC	7
postsynaptic membrane	80	6.00221e-21	CC	7
neuronal cell body	102	4.59051e-15	CC	7
protein tyrosine kinase activity	50	1.13483e-16	MF	7
transmembrane receptor protein kinase activity	36	4.42456e-16	MF	7
protein serine/threonine kinase activity	94	1.37614e-13	MF	7
transmembrane receptor protein tyrosine kinase activity	27	3.02068e-12	MF	7
protein kinase C activity	11	2.75154e-08	MF	7
aerobic respiration	63	8.47378e-18	BP	8
ribonucleoside triphosphate metabolic process	57	1.46025e-17	BP	8
mitochondrial respiratory chain complex assembly	42	5.87458e-17	BP	8
cellular respiration	69	2.59231e-16	BP	8
oxidative phosphorylation	50	1.71979e-15	BP	8
mitochondrial protein-containing complex	102	3.68127e-31	CC	8
mitochondrial inner membrane	131	3.06257e-27	CC	8
mitochondrial respirasome	42	1.18786e-18	CC	8
respiratory chain complex	40	1.6081e-17	CC	8
mitochondrial respiratory chain complex I	24	2.4813e-12	CC	8
actin binding	106	2.43397e-17	MF	8
protein serine kinase activity	93	3.2608e-17	MF	8
protein serine/threonine kinase activity	98	1.51342e-14	MF	8
DNA-binding transcription activator activity	93	8.1043e-10	MF	8
electron transfer activity	36	9.68503e-10	MF	8
mitochondrial translation	65	1.65397e-30	BP	9
chromosome segregation	110	8.52696e-21	BP	9
ribosome biogenesis	83	1.45722e-15	BP	9
RNA splicing	100	1.68224e-12	BP	9
DNA replication	67	1.37372e-11	BP	9
mitochondrial ribosome	51	1.9181e-28	CC	9
ribosome	66	3.06144e-14	CC	9
chromosomal region	90	6.40293e-14	CC	9
microtubule	94	1.91905e-11	CC	9
spindle	87	9.33127e-11	CC	9
catalytic activity, acting on RNA	95	6.02007e-15	MF	9
histone binding	70	1.28189e-14	MF	9
catalytic activity, acting on a tRNA	44	9.19267e-13	MF	9
histone modifying activity	54	6.70684e-11	MF	9
tubulin binding	82	1.44272e-10	MF	9
RNA splicing	255	1.66508e-125	BP	10
ribosome biogenesis	182	9.08556e-94	BP	10
DNA-templated transcription elongation	87	3.65083e-52	BP	10
DNA-templated transcription initiation	90	1.10025e-48	BP	10
DNA replication	119	3.96526e-45	BP	10
spliceosomal complex	130	4.5229e-78	CC	10
chromosomal region	183	1.36523e-77	CC	10
ribosome	126	2.00488e-60	CC	10
DNA-directed RNA polymerase complex	75	4.26083e-47	CC	10
RNA polymerase complex	75	1.76936e-45	CC	10
helicase activity	111	6.71034e-73	MF	10
ATP-dependent activity, acting on DNA	73	1.21364e-39	MF	10
translation factor activity, RNA binding	58	2.03439e-36	MF	10
DNA helicase activity	34	9.1417e-19	MF	10
DNA-binding transcription factor binding	117	4.38793e-18	MF	10
