## Supplemental Table 6 for "Comprehensive prediction and analysis of human protein essentiality based on a pre-trained protein large language model"

### Sheet: Sheet1
Description	Count	pvalue	bin
Viral myocarditis	122	2.92353e-29	1
Type I diabetes mellitus	25	1.27364e-13	1
Taste transduction	33	5.8226e-12	1
Staphylococcus aureus infection	36	1.67296e-10	1
Olfactory transduction	21	1.74497e-09	1
Neuroactive ligand-receptor interaction	40	5.79922e-09	1
Metabolism of xenobiotics by cytochrome P450	19	6.35525e-09	1
Lysosome	15	4.46287e-07	1
Linoleic acid metabolism	20	8.31586e-07	1
Intestinal immune network for IgA production	11	1.60338e-06	1
Hematopoietic cell lineage	38	8.45523e-06	1
Graft-versus-host disease	20	1.02521e-05	1
Glycosaminoglycan degradation	21	2.87497e-05	1
Drug metabolism - cytochrome P450	19	0.000157845	1
Complement and coagulation cascades	22	0.000257702	1
Cell adhesion molecules	21	0.000691243	1
Autoimmune thyroid disease	14	0.00104168	1
Asthma	19	0.00126095	1
Arachidonic acid metabolism	7	0.00126905	1
Antigen processing and presentation	17	0.00317467	1
Allograft rejection	9	0.00338877	1
Neuroactive ligand-receptor interaction	99	4.5654e-26	2
Cytokine-cytokine receptor interaction	84	1.14202e-23	2
Drug metabolism - cytochrome P450	31	5.34891e-15	2
Staphylococcus aureus infection	36	6.32117e-15	2
Metabolism of xenobiotics by cytochrome P450	32	1.03164e-14	2
Chemical carcinogenesis - DNA adducts	30	1.72457e-14	2
Steroid hormone biosynthesis	27	2.23793e-13	2
Retinol metabolism	26	2.29893e-11	2
Ascorbate and aldarate metabolism	17	3.2434e-11	2
Pentose and glucuronate interconversions	18	1.37444e-10	2
Complement and coagulation cascades	28	3.24852e-10	2
Bile secretion	28	7.95221e-10	2
Drug metabolism - other enzymes	26	1.46371e-09	2
Porphyrin metabolism	18	5.12315e-09	2
JAK-STAT signaling pathway	38	1.93101e-08	2
Arachidonic acid metabolism	18	2.45284e-06	2
Hematopoietic cell lineage	24	2.77238e-06	2
Primary bile acid biosynthesis	9	3.5186e-06	2
Fat digestion and absorption	14	9.1385e-06	2
Linoleic acid metabolism	11	2.36475e-05	2
Cytokine-cytokine receptor interaction	61	9.86973e-10	3
Autoimmune thyroid disease	17	2.71826e-06	3
JAK-STAT signaling pathway	34	5.78281e-06	3
Alcoholic liver disease	30	1.07329e-05	3
Cytosolic DNA-sensing pathway	21	1.30508e-05	3
RIG-I-like receptor signaling pathway	19	1.41218e-05	3
Other types of O-glycan biosynthesis	14	5.24563e-05	3
Protein digestion and absorption	22	0.000133109	3
Mucin type O-glycan biosynthesis	11	0.000258843	3
IL-17 signaling pathway	20	0.000280214	3
Measles	25	0.00070861	3
Toll-like receptor signaling pathway	21	0.000717121	3
Steroid hormone biosynthesis	14	0.00121611	3
Fatty acid degradation	12	3.85147e-05	4
beta-Alanine metabolism	10	4.33753e-05	4
Mannose type O-glycan biosynthesis	8	0.000141051	4
Gastric acid secretion	15	0.000325543	4
Pyruvate metabolism	11	0.000442075	4
Glycine, serine and threonine metabolism	13	1.96059e-06	5
Basal cell carcinoma	15	2.33107e-05	5
PI3K-Akt signaling pathway	56	1.40696e-06	6
Purine metabolism	25	3.17381e-05	6
Morphine addiction	20	3.3689e-05	6
Breast cancer	27	4.85047e-05	6
Axon guidance	31	6.24502e-05	6
Fatty acid metabolism	14	0.000144302	6
Rap1 signaling pathway	33	0.000183263	6
Arginine biosynthesis	8	0.000215889	6
Adipocytokine signaling pathway	15	0.000424936	6
Nucleotide metabolism	17	0.000427272	6
GABAergic synapse	17	0.000745029	6
Circadian entrainment	18	0.000754072	6
Glutamatergic synapse	20	0.000928774	6
Renin secretion	14	0.0011593	6
Melanogenesis	18	0.00123059	6
Notch signaling pathway	13	0.00125264	6
Basal cell carcinoma	13	0.00146314	6
Arginine and proline metabolism	11	0.00194209	6
Fatty acid degradation	10	0.00198558	6
Pyrimidine metabolism	12	0.00215036	6
MAPK signaling pathway	76	8.08253e-15	7
Rap1 signaling pathway	57	8.65907e-13	7
Calcium signaling pathway	64	1.09657e-12	7
Axon guidance	48	1.72366e-10	7
EGFR tyrosine kinase inhibitor resistance	28	8.91343e-10	7
Central carbon metabolism in cancer	26	1.1091e-09	7
Ras signaling pathway	53	1.0064e-08	7
Glioma	25	2.97484e-08	7
Neurotrophin signaling pathway	33	3.39761e-08	7
Glutamatergic synapse	32	5.01719e-08	7
Phospholipase D signaling pathway	37	1.00032e-07	7
Insulin signaling pathway	34	3.97795e-07	7
Glucagon signaling pathway	28	1.34861e-06	7
ErbB signaling pathway	24	1.77046e-06	7
Endocrine resistance	26	2.42186e-06	7
Choline metabolism in cancer	26	2.42186e-06	7
Chronic myeloid leukemia	22	3.02028e-06	7
Cholinergic synapse	28	4.32225e-06	7
Long-term potentiation	20	5.03917e-06	7
Fc gamma R-mediated phagocytosis	25	6.62684e-06	7
Non-alcoholic fatty liver disease	60	6.57484e-22	8
Thermogenesis	74	7.17784e-21	8
Oxidative phosphorylation	52	3.45046e-19	8
Diabetic cardiomyopathy	65	1.52093e-18	8
Retrograde endocannabinoid signaling	53	1.02478e-17	8
Parkinson disease	68	8.52848e-14	8
Huntington disease	69	3.24487e-11	8
Prion disease	63	7.38832e-11	8
Amyotrophic lateral sclerosis	76	1.5973e-10	8
Alzheimer disease	78	3.60187e-10	8
Circadian entrainment	28	1.27603e-07	8
Cardiac muscle contraction	26	1.674e-07	8
GnRH signaling pathway	27	1.87861e-07	8
Relaxin signaling pathway	33	2.35003e-07	8
Motor proteins	43	2.64753e-07	8
FoxO signaling pathway	33	3.46204e-07	8
Growth hormone synthesis, secretion and action	31	4.30715e-07	8
Oxytocin signaling pathway	36	7.39641e-07	8
Hepatitis B	37	9.55908e-07	8
Cholinergic synapse	29	1.17329e-06	8
Polycomb repressive complex	36	3.54233e-15	9
Shigellosis	58	3.20785e-10	9
Mitophagy - animal	33	5.91567e-10	9
Viral carcinogenesis	48	1.0503e-08	9
Nucleotide excision repair	23	1.49623e-08	9
Autophagy - animal	41	2.44945e-08	9
Huntington disease	62	3.64056e-08	9
Cellular senescence	39	4.51006e-08	9
Amyotrophic lateral sclerosis	69	9.76243e-08	9
Cell cycle	38	1.67372e-07	9
RNA degradation	24	4.04512e-07	9
Salmonella infection	50	1.04438e-06	9
Neutrophil extracellular trap formation	41	1.68996e-06	9
Diabetic cardiomyopathy	42	3.46084e-06	9
Bacterial invasion of epithelial cells	22	3.8352e-06	9
SNARE interactions in vesicular transport	13	8.01316e-06	9
Ubiquitin mediated proteolysis	32	8.04476e-06	9
Motor proteins	39	1.38027e-05	9
Aminoacyl-tRNA biosynthesis	19	1.54653e-05	9
Oxidative phosphorylation	30	1.75829e-05	9
ATP-dependent chromatin remodeling	75	5.23309e-39	10
Ribosome	91	6.79959e-39	10
Spliceosome	101	1.8051e-35	10
mRNA surveillance pathway	64	1.54613e-34	10
Nucleocytoplasmic transport	65	1.60052e-31	10
Proteasome	39	1.62311e-28	10
Cell cycle	72	7.55019e-25	10
Huntington disease	98	2.55563e-19	10
Coronavirus disease - COVID-19	82	2.9465e-19	10
Amyotrophic lateral sclerosis	109	6.67955e-19	10
Basal transcription factors	31	3.65455e-18	10
Spinocerebellar ataxia	52	3.34789e-13	10
Ubiquitin mediated proteolysis	51	9.89951e-13	10
Viral life cycle - HIV-1	31	1.98986e-12	10
Nucleotide excision repair	31	1.98986e-12	10
RNA polymerase	22	2.10728e-12	10
RNA degradation	34	1.98662e-11	10
DNA replication	20	1.0775e-09	10
Prion disease	71	1.20127e-09	10
Parkinson disease	68	6.91363e-09	10
