## Supplemental Table 7 for "Comprehensive prediction and analysis of human protein essentiality based on a pre-trained protein large language model"

Column	Spearman Correlation	p-value	cell_line	tissue	cancer_type	cancer_type_detail
sanger_KP-4_model	0.155168362	3.23E-107	KP-4	Pancreas	Pancreatic Carcinoma	Pancreatic Carcinoma
sanger_NCI-H226_model	0.364564846	0	NCI-H226	Lung	Mesothelioma	Pleural Epithelioid Mesothelioma
sanger_OACM5-1_model	0.249002883	2.87E-278	OACM5-1	Esophagus	Esophageal Carcinoma	Esophageal Adenocarcinoma
sanger_DOK_model	0.270727425	0	DOK	Head and Neck	Oral Cavity Carcinoma	Oral Dysplasia
sanger_HCE-4_model	0.180472267	5.87E-145	HCE-4	Esophagus	Esophageal Squamous Cell Carcinoma	Esophageal Squamous Cell Carcinoma
sanger_D-542MG_model	0.29264321	0	D-542MG	Central Nervous System	Glioblastoma	Glioblastoma
sanger_MOG-G-UVW_model	0.240622703	1.94E-259	MOG-G-UVW	Central Nervous System	Glioma	Anaplastic Astrocytoma
sanger_HCC-78_model	0.150922832	1.81E-101	HCC-78	Lung	Non-Small Cell Lung Carcinoma	Lung Adenocarcinoma
sanger_PA-TU-8988T_model	0.173693884	2.94E-134	PA-TU-8988T	Pancreas	Pancreatic Carcinoma	Pancreatic Adenocarcinoma
sanger_CAL-72_model	0.271736244	0	CAL-72	Bone	Osteosarcoma	Osteosarcoma
sanger_BE2-M17_model	0.200502168	3.88E-179	BE2-M17	Peripheral Nervous System	Neuroblastoma	Neuroblastoma
sanger_A253_model	0.202347829	1.76E-182	A253	Head and Neck	Head and Neck Carcinoma	Salivary Gland Squamous Cell Carcinoma
sanger_MHH-ES-1_model	0.228135271	1.02E-232	MHH-ES-1	Bone	Ewing's Sarcoma	Ewing's Sarcoma
sanger_SCH_model	0.249696539	7.37E-280	SCH	Stomach	Gastric Carcinoma	Gastric Choriocarcinoma
sanger_BB30-HNC_model	0.207800704	1.48E-192	BB30-HNC	Head and Neck	Head and Neck Carcinoma	Head and Neck Squamous Cell Carcinoma
sanger_ESO51_model	0.323269594	0	ESO51	Esophagus	Esophageal Carcinoma	Esophageal Adenocarcinoma
sanger_TOV-21G_model	0.198224845	4.68E-175	TOV-21G	Ovary	Ovarian Carcinoma	Ovarian Clear Cell Adenocarcinoma
sanger_FADU_model	0.13310556	3.77E-79	FADU	Head and Neck	Head and Neck Carcinoma	Hypopharyngeal Squamous Cell Carcinoma
sanger_NCI-H520_model	0.250658236	4.50E-282	NCI-H520	Lung	Squamous Cell Lung Carcinoma	Squamous Cell Lung Carcinoma
sanger_GAMG_model	0.185997145	5.31E-154	GAMG	Central Nervous System	Glioblastoma	Glioblastoma
sanger_JHU-029_model	0.141532289	2.41E-89	JHU-029	Head and Neck	Head and Neck Carcinoma	Laryngeal Squamous Cell Carcinoma
sanger_RKN_model	0.30436377	0	RKN	Soft Tissue	Other Sarcomas	Ovarian Leiomyosarcoma
sanger_KURAMOCHI_model	0.247390744	1.37E-274	KURAMOCHI	Ovary	Ovarian Carcinoma	High Grade Ovarian Serous Adenocarcinoma
sanger_D-423MG_model	0.221142481	1.93E-218	D-423MG	Central Nervous System	Glioblastoma	Glioblastoma
sanger_BICR10_model	0.248580622	2.66E-277	BICR10	Head and Neck	Oral Cavity Carcinoma	Oral Cavity Squamous Cell Carcinoma
sanger_EFO-21_model	0.337409172	0	EFO-21	Ovary	Ovarian Carcinoma	Ovarian Serous Cystadenocarcinoma
sanger_KYSE-140_model	0.189707344	3.08E-160	KYSE-140	Esophagus	Esophageal Squamous Cell Carcinoma	Esophageal Squamous Cell Carcinoma
sanger_SCC-4_model	0.283390836	0	SCC-4	Head and Neck	Oral Cavity Carcinoma	Tongue Squamous Cell Carcinoma
sanger_COLO-320-HSR_model	0.187663465	8.72E-157	COLO-320-HSR	Large Intestine	Colorectal Carcinoma	Colon Adenocarcinoma
sanger_TYK-nu_model	0.218072071	2.50E-212	TYK-nu	Ovary	Ovarian Carcinoma	High Grade Ovarian Serous Adenocarcinoma
sanger_IST-MEL1_model	0.242450574	1.75E-263	IST-MEL1	Skin	Melanoma	Melanoma
sanger_NCI-H2023_model	0.171919893	1.57E-131	NCI-H2023	Lung	Squamous Cell Lung Carcinoma	Squamous Cell Lung Carcinoma
sanger_NCI-H1944_model	0.132666303	1.23E-78	NCI-H1944	Lung	Non-Small Cell Lung Carcinoma	Lung Adenocarcinoma
sanger_NCI-H3122_model	0.289339002	0	NCI-H3122	Lung	Non-Small Cell Lung Carcinoma	Lung Adenocarcinoma
sanger_KMS-11_model	0.268658542	0	KMS-11	Haematopoietic and Lymphoid	Plasma Cell Myeloma	Plasma Cell Myeloma
sanger_OPM-2_model	0.299495973	0	OPM-2	Haematopoietic and Lymphoid	Plasma Cell Myeloma	Plasma Cell Myeloma
sanger_TGW_model	0.229533523	1.25E-235	TGW	Peripheral Nervous System	Neuroblastoma	Adrenal Gland Neuroblastoma
sanger_PA-TU-8902_model	0.19417839	6.27E-168	PA-TU-8902	Pancreas	Pancreatic Carcinoma	Pancreatic Adenocarcinoma
sanger_DOV13_model	0.279488208	0	DOV13	Ovary	Ovarian Carcinoma	Ovarian Adenocarcinoma
sanger_PCI-6A_model	0.185092979	1.68E-152	PCI-6A	Head and Neck	Head and Neck Carcinoma	Head and Neck Squamous Cell Carcinoma
sanger_PCI-15A_model	0.24853835	3.32E-277	PCI-15A	Head and Neck	Head and Neck Carcinoma	Pyriform Fossa Squamous Cell Carcinoma
sanger_OE21_model	0.266374205	0	OE21	Esophagus	Esophageal Squamous Cell Carcinoma	Esophageal Squamous Cell Carcinoma
sanger_Hey_model	0.281074275	0	Hey	Ovary	Ovarian Carcinoma	High Grade Ovarian Serous Adenocarcinoma
sanger_TMK-1_model	0.248136564	2.75E-276	TMK-1	Stomach	Gastric Carcinoma	Gastric Adenocarcinoma
sanger_DBTRG-05MG_model	0.187498934	1.65E-156	DBTRG-05MG	Central Nervous System	Glioblastoma	Glioblastoma
sanger_KYSE-450_model	0.165404392	9.22E-122	KYSE-450	Esophagus	Esophageal Squamous Cell Carcinoma	Esophageal Squamous Cell Carcinoma
sanger_no-10_model	0.181312351	2.59E-146	no-10	Central Nervous System	Glioblastoma	Glioblastoma
sanger_HCT-116_model	0.189584023	4.99E-160	HCT-116	Large Intestine	Colorectal Carcinoma	Colon Carcinoma
sanger_TE-8_model	0.278541469	0	TE-8	Esophagus	Esophageal Squamous Cell Carcinoma	Esophageal Squamous Cell Carcinoma
sanger_MDA-MB-468_model	0.169759753	3.02E-128	MDA-MB-468	Breast	Breast Carcinoma	Breast Adenocarcinoma
sanger_ROS-50_model	0.248844953	6.61E-278	ROS-50	Haematopoietic and Lymphoid	B-Cell Non-Hodgkin's Lymphoma	Diffuse Large B-Cell Lymphoma
sanger_OC-314_model	0.265261894	0	OC-314	Ovary	Ovarian Carcinoma	Ovarian Serous Adenocarcinoma
sanger_HCT-15_model	0.124285672	3.59E-69	HCT-15	Large Intestine	Colorectal Carcinoma	Colon Adenocarcinoma
sanger_HCC1937_model	0.21419095	9.81E-205	HCC1937	Breast	Breast Carcinoma	Ductal Breast Carcinoma
sanger_NB17_model	0.242229095	5.42E-263	NB17	Peripheral Nervous System	Neuroblastoma	Neuroblastoma
sanger_A549_model	0.232627717	3.79E-242	A549	Lung	Non-Small Cell Lung Carcinoma	Lung Adenocarcinoma
sanger_EW-22_model	0.230009475	1.26E-236	EW-22	Bone	Ewing's Sarcoma	Ewing's Sarcoma
sanger_SCC-9_model	0.167647877	4.43E-125	SCC-9	Head and Neck	Oral Cavity Carcinoma	Tongue Squamous Cell Carcinoma
sanger_NB6_model	0.251384019	9.45E-284	NB6	Peripheral Nervous System	Neuroblastoma	Neuroblastoma
sanger_769-P_model	0.247395544	1.34E-274	769-P	Kidney	Kidney Carcinoma	Clear Cell Renal Cell Carcinoma
sanger_LB1047-RCC_model	0.239591053	3.59E-257	LB1047-RCC	Kidney	Kidney Carcinoma	Renal Cell Carcinoma
sanger_OAW-42_model	0.397089195	0	OAW-42	Ovary	Ovarian Carcinoma	Ovarian Serous Cystadenocarcinoma
sanger_KYSE-510_model	0.17671043	5.76E-139	KYSE-510	Esophagus	Esophageal Squamous Cell Carcinoma	Esophageal Squamous Cell Carcinoma
sanger_LXF-289_model	0.225656075	1.34E-227	LXF-289	Lung	Non-Small Cell Lung Carcinoma	Lung Adenocarcinoma
sanger_TE-9_model	0.191455968	3.19E-163	TE-9	Esophagus	Esophageal Squamous Cell Carcinoma	Esophageal Squamous Cell Carcinoma
sanger_COLO-205_model	0.298184908	0	COLO-205	Large Intestine	Colorectal Carcinoma	Colon Adenocarcinoma
sanger_HCC1143_model	0.207662514	2.68E-192	HCC1143	Breast	Breast Carcinoma	Ductal Breast Carcinoma
sanger_SW48_model	0.179483826	2.27E-143	SW48	Large Intestine	Colorectal Carcinoma	Colon Adenocarcinoma
sanger_NCI-H2087_model	0.250514421	9.66E-282	NCI-H2087	Lung	Non-Small Cell Lung Carcinoma	Lung Adenocarcinoma
sanger_SNU-C1_model	0.257246451	1.68E-297	SNU-C1	Large Intestine	Colorectal Carcinoma	Colon Adenocarcinoma
sanger_NCI-H3118_model	0.308980214	0	NCI-H3118	Head and Neck	Head and Neck Carcinoma	Parotid Gland Mucoepidermoid Carcinoma
sanger_HuP-T4_model	0.208804481	1.92E-194	HuP-T4	Pancreas	Pancreatic Carcinoma	Pancreatic Adenocarcinoma
sanger_JIMT-1_model	0.160988411	2.29E-115	JIMT-1	Breast	Breast Carcinoma	Breast Carcinoma
sanger_TOV-112D_model	0.207970487	7.11E-193	TOV-112D	Ovary	Ovarian Carcinoma	Ovarian Endometrioid Adenocarcinoma
sanger_EW-7_model	0.208106836	3.94E-193	EW-7	Bone	Ewing's Sarcoma	Ewing's Sarcoma
sanger_SJSA-1_model	0.219877829	6.52E-216	SJSA-1	Bone	Osteosarcoma	Osteosarcoma
sanger_NCI-H1155_model	0.23716172	7.12E-252	NCI-H1155	Lung	Non-Small Cell Lung Carcinoma	Large Cell Lung Carcinoma
sanger_EW-1_model	0.160335343	1.95E-114	EW-1	Bone	Ewing's Sarcoma	Ewing's Sarcoma
sanger_KATOIII_model	0.217395891	5.39E-211	KATOIII	Stomach	Gastric Carcinoma	Signet Ring Cell Gastric Adenocarcinoma
sanger_OCI-AML2_model	0.192943876	8.72E-166	OCI-AML2	Haematopoietic and Lymphoid	Acute Myeloid Leukemia	Adult Acute Myeloid Leukemia
sanger_RPMI-8226_model	0.190626152	8.39E-162	RPMI-8226	Haematopoietic and Lymphoid	Plasma Cell Myeloma	Plasma Cell Myeloma
sanger_HCC1187_model	0.21649652	3.15E-209	HCC1187	Breast	Breast Carcinoma	Ductal Breast Carcinoma
sanger_KYSE-150_model	0.200965788	5.65E-180	KYSE-150	Esophagus	Esophageal Squamous Cell Carcinoma	Esophageal Squamous Cell Carcinoma
sanger_hTERT-RPE-1_model	0.230376953	2.13E-237	hTERT-RPE-1	Eye	Non-Cancerous	Non-Cancerous
sanger_PSN1_model	0.210484589	1.27E-197	PSN1	Pancreas	Pancreatic Carcinoma	Pancreatic Adenocarcinoma
sanger_Ca9-22_model	0.16872609	1.08E-126	Ca9-22	Head and Neck	Oral Cavity Carcinoma	Gingival Squamous Cell Carcinoma
sanger_MC-IXC_model	0.220480319	4.08E-217	MC-IXC	Bone	Ewing's Sarcoma	Askin's Tumor
sanger_OVMIU_model	0.285095435	0	OVMIU	Ovary	Ovarian Carcinoma	High Grade Ovarian Serous Adenocarcinoma
sanger_no-11_model	0.259271431	2.46E-302	no-11	Central Nervous System	Glioblastoma	Glioblastoma
sanger_NCI-H1355_model	0.260966566	2.04E-306	NCI-H1355	Lung	Non-Small Cell Lung Carcinoma	Lung Adenocarcinoma
sanger_OE33_model	0.218409324	5.39E-213	OE33	Esophagus	Esophageal Carcinoma	Barrett s Adenocarcinoma
sanger_OCI-LY-19_model	0.263248328	0	OCI-LY-19	Haematopoietic and Lymphoid	B-Cell Non-Hodgkin's Lymphoma	Diffuse Large B-Cell Lymphoma
sanger_HOP-62_model	0.201279683	1.53E-180	HOP-62	Lung	Non-Small Cell Lung Carcinoma	Lung Adenocarcinoma
sanger_HCC2998_model	0.208369347	1.27E-193	HCC2998	Large Intestine	Colorectal Carcinoma	Colon Adenocarcinoma
sanger_CL-11_model	0.176091273	5.42E-138	CL-11	Large Intestine	Colorectal Carcinoma	Colon Adenocarcinoma
sanger_DU-145_model	0.245964853	2.34E-271	DU-145	Prostate	Prostate Carcinoma	Prostate Carcinoma
sanger_RKO_model	0.16939983	1.05E-127	RKO	Large Intestine	Colorectal Carcinoma	Colon Carcinoma
sanger_SNU-61_model	0.18771124	7.25E-157	SNU-61	Large Intestine	Colorectal Carcinoma	Rectal Adenocarcinoma
sanger_C2BBe1_model	0.236395212	3.25E-250	C2BBe1	Large Intestine	Colorectal Carcinoma	Colon Adenocarcinoma
sanger_OVCAR-8_model	0.175162044	1.54E-136	OVCAR-8	Ovary	Ovarian Carcinoma	High Grade Ovarian Serous Adenocarcinoma
sanger_CAL-27_model	0.237232355	5.01E-252	CAL-27	Head and Neck	Oral Cavity Carcinoma	Tongue Squamous Cell Carcinoma
sanger_NCI-H1299_model	0.224627004	1.71E-225	NCI-H1299	Lung	Non-Small Cell Lung Carcinoma	Large Cell Lung Carcinoma
sanger_Caov-4_model	0.275348779	0	Caov-4	Ovary	Ovarian Carcinoma	High Grade Ovarian Serous Adenocarcinoma
sanger_SW626_model	0.292631412	0	SW626	Large Intestine	Colorectal Carcinoma	Colon Adenocarcinoma
sanger_LNZTA3WT4_model	0.231729937	3.02E-240	LNZTA3WT4	Central Nervous System	Glioma	Astrocytoma
sanger_EW-16_model	0.246653792	6.45E-273	EW-16	Bone	Ewing's Sarcoma	Ewing's Sarcoma
sanger_NB10_model	0.192880656	1.12E-165	NB10	Peripheral Nervous System	Neuroblastoma	Neuroblastoma
sanger_LK-2_model	0.248317388	1.06E-276	LK-2	Lung	Squamous Cell Lung Carcinoma	Squamous Cell Lung Carcinoma
sanger_MKN28_model	0.208366344	1.28E-193	MKN28	Stomach	Gastric Carcinoma	Gastric Tubular Adenocarcinoma
sanger_L-363_model	0.262313267	1.11481017285751e-309	L-363	Haematopoietic and Lymphoid	Plasma Cell Myeloma	Plasma Cell Myeloma
sanger_TC-71_model	0.198095064	7.97E-175	TC-71	Bone	Ewing's Sarcoma	Ewing's Sarcoma
sanger_SNU-C5_model	0.182908157	6.57E-149	SNU-C5	Large Intestine	Colorectal Carcinoma	Cecum Adenocarcinoma
sanger_IM-95_model	0.307464057	0	IM-95	Stomach	Gastric Carcinoma	Gastric Adenocarcinoma
sanger_KYSE-220_model	0.206204655	1.41E-189	KYSE-220	Esophagus	Esophageal Squamous Cell Carcinoma	Esophageal Squamous Cell Carcinoma
sanger_LS-180_model	0.199246684	7.00E-177	LS-180	Large Intestine	Colorectal Carcinoma	Colon Adenocarcinoma
sanger_TE-10_model	0.114934909	2.35E-59	TE-10	Esophagus	Esophageal Squamous Cell Carcinoma	Esophageal Squamous Cell Carcinoma
sanger_SNB75_model	0.257154412	2.77E-297	SNB75	Central Nervous System	Glioblastoma	Glioblastoma
sanger_NCI-N87_model	0.248020493	5.05E-276	NCI-N87	Stomach	Gastric Carcinoma	Gastric Tubular Adenocarcinoma
sanger_DAN-G_model	0.151380397	4.43E-102	DAN-G	Pancreas	Pancreatic Carcinoma	Pancreatic Adenocarcinoma
sanger_PANC-04-03_model	0.293511689	0	PANC-04-03	Pancreas	Pancreatic Carcinoma	Pancreatic Ductal Adenocarcinoma
sanger_HCC1806_model	0.226987131	2.44E-230	HCC1806	Breast	Breast Carcinoma	Squamous Cell Breast Carcinoma Acantholytic Variant
sanger_Hs-683_model	0.279827845	0	Hs-683	Central Nervous System	Glioma	Oligodendroglioma
sanger_EPLC-272H_model	0.236300057	5.21E-250	EPLC-272H	Lung	Other Solid Cancers	Lung Mucoepidermoid Carcinoma
sanger_NCI-H1755_model	0.279331656	0	NCI-H1755	Lung	Non-Small Cell Lung Carcinoma	Lung Adenocarcinoma
sanger_RERF-GC-1B_model	0.334013423	0	RERF-GC-1B	Stomach	Gastric Carcinoma	Gastric Adenocarcinoma
sanger_DiFi_model	0.251078085	4.82E-283	DiFi	Large Intestine	Colorectal Carcinoma	Colorectal Carcinoma
sanger_LS-513_model	0.249510518	1.97E-279	LS-513	Large Intestine	Colorectal Carcinoma	Cecum Adenocarcinoma
sanger_AGS_model	0.205723624	1.10E-188	AGS	Stomach	Gastric Carcinoma	Gastric Adenocarcinoma
sanger_GI-1_model	0.210165415	5.13E-197	GI-1	Central Nervous System	Glioblastoma	Gliosarcoma
sanger_RMG-I_model	0.344846959	0	RMG-I	Ovary	Ovarian Carcinoma	Ovarian Clear Cell Adenocarcinoma
sanger_42-MG-BA_model	0.170773677	8.80E-130	42-MG-BA	Central Nervous System	Glioblastoma	Glioblastoma
sanger_MDST8_model	0.1257572	8.70E-71	MDST8	Large Intestine	Colorectal Carcinoma	Colon Carcinoma
sanger_NCI-H1650_model	0.248005436	5.47E-276	NCI-H1650	Lung	Non-Small Cell Lung Carcinoma	Bronchiolo-Alveolar Lung Carcinoma
sanger_NCI-H322M_model	0.337493979	0	NCI-H322M	Lung	Non-Small Cell Lung Carcinoma	Bronchiolo-Alveolar Lung Carcinoma
sanger_NB13_model	0.326132697	0	NB13	Peripheral Nervous System	Neuroblastoma	Neuroblastoma
sanger_OSC-19_model	0.292628811	0	OSC-19	Head and Neck	Oral Cavity Carcinoma	Tongue Squamous Cell Carcinoma
sanger_LoVo_model	0.154579937	2.07E-106	LoVo	Large Intestine	Colorectal Carcinoma	Colon Adenocarcinoma
sanger_SK-MG-1_model	0.163188954	1.57E-118	SK-MG-1	Central Nervous System	Glioma	Astrocytoma
sanger_CHP-212_model	0.221903848	5.68E-220	CHP-212	Peripheral Nervous System	Neuroblastoma	Neuroblastoma
sanger_ESS-1_model	0.201408318	8.94E-181	ESS-1	Endometrium	Other Sarcomas	Endometrial Stromal Sarcoma
sanger_HCC1395_model	0.180487838	5.54E-145	HCC1395	Breast	Breast Carcinoma	Ductal Breast Carcinoma
sanger_U251_model	0.190027416	8.80E-161	U251	Central Nervous System	Glioma	Astrocytoma
sanger_SU-DHL-8_model	0.194360091	3.02E-168	SU-DHL-8	Haematopoietic and Lymphoid	B-Cell Non-Hodgkin's Lymphoma	Diffuse Large B-Cell Lymphoma
sanger_MDA-MB-361_model	0.320191927	0	MDA-MB-361	Breast	Breast Carcinoma	Breast Adenocarcinoma
sanger_PANC-08-13_model	0.273432243	0	PANC-08-13	Pancreas	Pancreatic Carcinoma	Pancreatic Ductal Adenocarcinoma
sanger_BHY_model	0.163259064	1.24E-118	BHY	Head and Neck	Head and Neck Carcinoma	Head and Neck Squamous Cell Carcinoma
sanger_LN-229_model	0.229461612	1.76E-235	LN-229	Central Nervous System	Glioblastoma	Glioblastoma
sanger_SF295_model	0.276829128	0	SF295	Central Nervous System	Glioblastoma	Glioblastoma
sanger_TE-4_model	0.247089507	6.63E-274	TE-4	Esophagus	Esophageal Squamous Cell Carcinoma	Esophageal Squamous Cell Carcinoma
sanger_A2058_model	0.260763386	6.32E-306	A2058	Skin	Melanoma	Amelanotic Melanoma
sanger_EBC-1_model	0.227788689	5.35E-232	EBC-1	Lung	Squamous Cell Lung Carcinoma	Squamous Cell Lung Carcinoma
sanger_LS-411N_model	0.194544108	1.44E-168	LS-411N	Large Intestine	Colorectal Carcinoma	Cecum Adenocarcinoma
sanger_BICR22_model	0.212794194	4.87E-202	BICR22	Head and Neck	Oral Cavity Carcinoma	Tongue Squamous Cell Carcinoma
sanger_T84_model	0.190606368	9.07E-162	T84	Large Intestine	Colorectal Carcinoma	Colon Adenocarcinoma
sanger_Detroit562_model	0.188072528	1.79E-157	Detroit562	Head and Neck	Head and Neck Carcinoma	Pharyngeal Squamous Cell Carcinoma
sanger_LU-99A_model	0.249504508	2.03E-279	LU-99A	Lung	Non-Small Cell Lung Carcinoma	Giant Cell Lung Carcinoma
sanger_SK-N-SH_model	0.22352939	2.93E-223	SK-N-SH	Peripheral Nervous System	Neuroblastoma	Neuroblastoma
sanger_NMC-G1_model	0.261776747	2.24E-308	NMC-G1	Central Nervous System	Glioma	Astrocytoma
sanger_MDA-MB-436_model	0.165272871	1.44E-121	MDA-MB-436	Breast	Breast Carcinoma	Invasive Ductal Carcinoma Not Otherwise Specified
sanger_KP-3_model	0.208512546	6.81E-194	KP-3	Pancreas	Pancreatic Carcinoma	Pancreatic Adenosquamous Carcinoma
sanger_RL95-2_model	0.154734145	1.27E-106	RL95-2	Endometrium	Endometrial Carcinoma	Adenosquamous Endometrial Carcinoma
sanger_ES5_model	0.287821359	0	ES5	Bone	Ewing's Sarcoma	Ewing's Sarcoma
sanger_CAL-33_model	0.133848831	5.04E-80	CAL-33	Head and Neck	Oral Cavity Carcinoma	Tongue Squamous Cell Carcinoma
sanger_AsPC-1_model	0.244695568	1.69E-268	AsPC-1	Pancreas	Pancreatic Carcinoma	Pancreatic Ductal Adenocarcinoma
sanger_MDA-MB-453_model	0.117507755	5.61E-62	MDA-MB-453	Breast	Breast Carcinoma	Breast Adenocarcinoma
sanger_SAS_model	0.214379962	4.22E-205	SAS	Head and Neck	Oral Cavity Carcinoma	Tongue Squamous Cell Carcinoma
sanger_CAPAN-1_model	0.23406044	3.37E-245	CAPAN-1	Pancreas	Pancreatic Carcinoma	Pancreatic Ductal Adenocarcinoma
sanger_OCI-AML3_model	0.255661206	9.51E-294	OCI-AML3	Haematopoietic and Lymphoid	Acute Myeloid Leukemia	Adult Acute Myeloid Leukemia
sanger_MCF7_model	0.240801597	7.82E-260	MCF7	Breast	Breast Carcinoma	Invasive Ductal Carcinoma Not Otherwise Specified
sanger_SK-PN-DW_model	0.210641293	6.40E-198	SK-PN-DW	Central Nervous System	Other Solid Cancers	Primitive Neuroectodermal Tumor
sanger_KP-1N_model	0.203571833	1.02E-184	KP-1N	Pancreas	Pancreatic Carcinoma	Pancreatic Ductal Adenocarcinoma
sanger_UWB1	0.244643939	2.20E-268	UWB1
sanger_MFE-296_model	0.206802133	1.09E-190	MFE-296	Endometrium	Endometrial Carcinoma	Endometrial Adenocarcinoma
sanger_LS-123_model	0.202859156	2.05E-183	LS-123	Large Intestine	Colorectal Carcinoma	Colon Adenocarcinoma
sanger_HCC1954_model	0.243877228	1.15E-266	HCC1954	Breast	Breast Carcinoma	Ductal Breast Carcinoma
sanger_SNU-1_model	0.245221391	1.11E-269	SNU-1	Stomach	Gastric Carcinoma	Gastric Carcinoma
sanger_U-87-MG_model	0.315886069	0	U-87-MG	Central Nervous System	Glioblastoma	Glioblastoma
sanger_AM-38_model	0.303218658	0	AM-38	Central Nervous System	Glioblastoma	Glioblastoma
sanger_EFO-27_model	0.218080032	2.41E-212	EFO-27	Ovary	Ovarian Carcinoma	Ovarian Mucinous Adenocarcinoma
sanger_RCM-1_model	0.224334822	6.74E-225	RCM-1	Large Intestine	Colorectal Carcinoma	Rectal Adenocarcinoma
sanger_OSC-20_model	0.252185101	1.31E-285	OSC-20	Head and Neck	Oral Cavity Carcinoma	Oral Cavity Squamous Cell Carcinoma
sanger_PCI-38_model	0.21132468	3.19E-199	PCI-38	Head and Neck	Head and Neck Carcinoma	Head and Neck Squamous Cell Carcinoma
sanger_SNU-16_model	0.279643765	0	SNU-16	Stomach	Gastric Carcinoma	Gastric Carcinoma
sanger_OVK-18_model	0.162178545	4.51E-117	OVK-18	Ovary	Ovarian Carcinoma	Ovarian Endometrioid Adenocarcinoma
sanger_SK-N-AS_model	0.291728975	0	SK-N-AS	Peripheral Nervous System	Neuroblastoma	Neuroblastoma
sanger_OVCAR-5_model	0.312891173	0	OVCAR-5	Ovary	Ovarian Carcinoma	High Grade Ovarian Serous Adenocarcinoma
sanger_OCUB-M_model	0.183628193	4.35E-150	OCUB-M	Breast	Breast Carcinoma	Breast Carcinoma
sanger_NCI-H1915_model	0.273901507	0	NCI-H1915	Lung	Non-Small Cell Lung Carcinoma	Non-Small Cell Lung Carcinoma
sanger_RERF-LC-Sq1_model	0.290169507	0	RERF-LC-Sq1	Lung	Squamous Cell Lung Carcinoma	Squamous Cell Lung Carcinoma
sanger_KINGS-1_model	0.249749233	5.58E-280	KINGS-1	Central Nervous System	Glioma	Anaplastic Astrocytoma
sanger_MFE-280_model	0.310891652	0	MFE-280	Endometrium	Endometrial Carcinoma	Endometrial Adenocarcinoma
sanger_Becker_model	0.221753205	1.14E-219	Becker	Central Nervous System	Glioma	Astrocytoma
sanger_MCAS_model	0.182647387	1.75E-148	MCAS	Ovary	Ovarian Carcinoma	Ovarian Cystadenocarcinoma
sanger_JHU-011_model	0.230011924	1.24E-236	JHU-011	Head and Neck	Head and Neck Carcinoma	Laryngeal Squamous Cell Carcinoma
sanger_BxPC-3_model	0.200692961	1.76E-179	BxPC-3	Pancreas	Pancreatic Carcinoma	Pancreatic Ductal Adenocarcinoma
sanger_SF126_model	0.251750146	1.34E-284	SF126	Central Nervous System	Glioblastoma	Glioblastoma
sanger_IGROV-1_model	0.284804264	0	IGROV-1	Ovary	Ovarian Carcinoma	Ovarian Endometrioid Adenocarcinoma
sanger_MDA-MB-415_model	0.228616535	1.02E-233	MDA-MB-415	Breast	Breast Carcinoma	Breast Adenocarcinoma
sanger_LC-1-sq_model	0.205552434	2.29E-188	LC-1-sq	Lung	Squamous Cell Lung Carcinoma	Squamous Cell Lung Carcinoma
sanger_KNS-42_model	0.330583085	0	KNS-42	Central Nervous System	Glioblastoma	Glioblastoma
sanger_MDA-MB-231_model	0.184611436	1.05E-151	MDA-MB-231	Breast	Breast Carcinoma	Breast Adenocarcinoma
sanger_KYAE-1_model	0.281270594	0	KYAE-1	Esophagus	Esophageal Carcinoma	Esophageal Adenocarcinoma
sanger_UACC-893_model	0.283798829	0	UACC-893	Breast	Breast Carcinoma	Invasive Ductal Carcinoma Not Otherwise Specified
sanger_NCI-H1869_model	0.225131977	1.59E-226	NCI-H1869	Lung	Non-Small Cell Lung Carcinoma	Non-Small Cell Lung Carcinoma
sanger_GP5d_model	0.185535365	3.11E-153	GP5d	Large Intestine	Colorectal Carcinoma	Colon Adenocarcinoma
sanger_PANC-02-03_model	0.253485798	1.22E-288	PANC-02-03	Pancreas	Pancreatic Carcinoma	Pancreatic Adenocarcinoma
sanger_ES4_model	0.202431705	1.24E-182	ES4	Bone	Ewing's Sarcoma	Ewing's Sarcoma
sanger_SK-N-DZ_model	0.295486392	0	SK-N-DZ	Peripheral Nervous System	Neuroblastoma	Neuroblastoma
sanger_KP-N-YS_model	0.209217003	3.20E-195	KP-N-YS	Peripheral Nervous System	Neuroblastoma	Neuroblastoma
sanger_KON_model	0.211466358	1.71E-199	KON	Head and Neck	Oral Cavity Carcinoma	Oral Cavity Squamous Cell Carcinoma
sanger_IM-9_model	0.220476576	4.15E-217	IM-9	Haematopoietic and Lymphoid	Non-Cancerous	Non-Cancerous
sanger_SNU-81_model	0.161540511	3.71E-116	SNU-81	Large Intestine	Colorectal Carcinoma	Colon Adenocarcinoma
sanger_LOU-NH91_model	0.318103763	0	LOU-NH91	Lung	Squamous Cell Lung Carcinoma	Squamous Cell Lung Carcinoma
sanger_BICR78_model	0.122665861	2.05E-67	BICR78	Head and Neck	Oral Cavity Carcinoma	Oral Cavity Squamous Cell Carcinoma
sanger_ES-2_model	0.232399595	1.15E-241	ES-2	Ovary	Ovarian Carcinoma	Ovarian Clear Cell Adenocarcinoma
sanger_VMRC-LCD_model	0.22013734	1.98E-216	VMRC-LCD	Lung	Non-Small Cell Lung Carcinoma	Lung Adenocarcinoma
sanger_KNS-62_model	0.242896139	1.78E-264	KNS-62	Lung	Squamous Cell Lung Carcinoma	Squamous Cell Lung Carcinoma
sanger_LU-65_model	0.173594538	4.19E-134	LU-65	Lung	Non-Small Cell Lung Carcinoma	Giant Cell Lung Carcinoma
sanger_KYSE-70_model	0.237226515	5.16E-252	KYSE-70	Esophagus	Esophageal Squamous Cell Carcinoma	Esophageal Squamous Cell Carcinoma
sanger_HCC-15_model	0.162670637	8.80E-118	HCC-15	Lung	Squamous Cell Lung Carcinoma	Squamous Cell Lung Carcinoma
sanger_LP-1_model	0.198264507	3.98E-175	LP-1	Haematopoietic and Lymphoid	Plasma Cell Myeloma	Plasma Cell Myeloma
sanger_TE-5_model	0.232591713	4.52E-242	TE-5	Esophagus	Esophageal Squamous Cell Carcinoma	Esophageal Squamous Cell Carcinoma
sanger_LCLC-97TM1_model	0.114589869	5.23E-59	LCLC-97TM1	Lung	Non-Small Cell Lung Carcinoma	Large Cell Lung Carcinoma
sanger_JHOS-2_model	0.30595661	0	JHOS-2	Ovary	Ovarian Carcinoma	High Grade Ovarian Serous Adenocarcinoma
sanger_SU8686_model	0.25221072	1.14E-285	SU8686	Pancreas	Pancreatic Carcinoma	Pancreatic Adenocarcinoma
sanger_GB-1_model	0.194896761	3.50E-169	GB-1	Central Nervous System	Glioblastoma	Glioblastoma
sanger_T47D_model	0.22826443	5.51E-233	T47D	Breast	Breast Carcinoma	Invasive Ductal Carcinoma Not Otherwise Specified
sanger_D-502MG_model	0.200892101	7.68E-180	D-502MG	Central Nervous System	Glioblastoma	Glioblastoma
sanger_OV-90_model	0.305599757	0	OV-90	Ovary	Ovarian Carcinoma	Ovarian Adenocarcinoma
sanger_NCI-H23_model	0.19993396	4.09E-178	NCI-H23	Lung	Non-Small Cell Lung Carcinoma	Lung Adenocarcinoma
sanger_YH-13_model	0.161569334	3.38E-116	YH-13	Central Nervous System	Glioblastoma	Glioblastoma
sanger_EVSA-T_model	0.234646032	1.88E-246	EVSA-T	Breast	Breast Carcinoma	Breast Carcinoma
sanger_COLO-680N_model	0.256327551	2.53E-295	COLO-680N	Esophagus	Esophageal Squamous Cell Carcinoma	Esophageal Squamous Cell Carcinoma
sanger_KYSE-270_model	0.16170669	2.15E-116	KYSE-270	Esophagus	Esophageal Squamous Cell Carcinoma	Esophageal Squamous Cell Carcinoma
sanger_CAL-51_model	0.198673027	7.43E-176	CAL-51	Breast	Breast Carcinoma	Breast Carcinoma
sanger_KYSE-520_model	0.180387602	8.04E-145	KYSE-520	Esophagus	Esophageal Squamous Cell Carcinoma	Esophageal Squamous Cell Carcinoma
sanger_COLO-678_model	0.213843336	4.62E-204	COLO-678	Large Intestine	Colorectal Carcinoma	Colon Carcinoma
sanger_SK-N-FI_model	0.241420339	3.36E-261	SK-N-FI	Peripheral Nervous System	Neuroblastoma	Neuroblastoma
sanger_SU-DHL-5_model	0.1645875	1.45E-120	SU-DHL-5	Haematopoietic and Lymphoid	B-Cell Non-Hodgkin's Lymphoma	Diffuse Large B-Cell Lymphoma
sanger_AU565_model	0.219387523	6.17E-215	AU565	Breast	Breast Carcinoma	Breast Adenocarcinoma
sanger_OVCAR-3_model	0.21687358	5.74E-210	OVCAR-3	Ovary	Ovarian Carcinoma	High Grade Ovarian Serous Adenocarcinoma
sanger_8-MG-BA_model	0.228415214	2.68E-233	8-MG-BA	Central Nervous System	Glioblastoma	Glioblastoma
sanger_NB7_model	0.204602181	1.30E-186	NB7	Peripheral Nervous System	Neuroblastoma	Neuroblastoma
sanger_NCI-H1568_model	0.280439221	0	NCI-H1568	Lung	Non-Small Cell Lung Carcinoma	Lung Adenocarcinoma
sanger_PE-CA-PJ15_model	0.236476827	2.16E-250	PE-CA-PJ15	Head and Neck	Oral Cavity Carcinoma	Tongue Squamous Cell Carcinoma
sanger_KM12_model	0.240670385	1.52E-259	KM12	Large Intestine	Colorectal Carcinoma	Colon Carcinoma
sanger_HuP-T3_model	0.186373056	1.26E-154	HuP-T3	Pancreas	Pancreatic Carcinoma	Pancreatic Adenocarcinoma
sanger_NCI-H650_model	0.363958083	0	NCI-H650	Lung	Non-Small Cell Lung Carcinoma	Lung Adenocarcinoma
sanger_COLO-684_model	0.217589121	2.24E-211	COLO-684	Endometrium	Endometrial Carcinoma	Endometrial Adenocarcinoma
sanger_HGC-27_model	0.183698953	3.33E-150	HGC-27	Stomach	Gastric Carcinoma	Gastric Carcinoma
sanger_SK-GT-4_model	0.244024497	5.39E-267	SK-GT-4	Esophagus	Esophageal Carcinoma	Esophageal Adenocarcinoma
sanger_NH-12_model	0.243872477	1.18E-266	NH-12	Peripheral Nervous System	Neuroblastoma	Neuroblastoma
sanger_PANC-10-05_model	0.247697999	2.74E-275	PANC-10-05	Pancreas	Pancreatic Carcinoma	Pancreatic Ductal Adenocarcinoma
sanger_NB69_model	0.259951231	5.72E-304	NB69	Peripheral Nervous System	Neuroblastoma	Neuroblastoma
sanger_SW620_model	0.162111619	5.62E-117	SW620	Large Intestine	Colorectal Carcinoma	Colon Adenocarcinoma
sanger_HSC-39_model	0.339025692	0	HSC-39	Stomach	Gastric Carcinoma	Signet Ring Cell Gastric Adenocarcinoma
sanger_ARH-77_model	0.230331993	2.65E-237	ARH-77	Haematopoietic and Lymphoid	Non-Cancerous	Non-Cancerous
sanger_PL4_model	0.21829152	9.21E-213	PL4	Pancreas	Pancreatic Carcinoma	Pancreatic Ductal Adenocarcinoma
sanger_EGI-1_model	0.263678871	0	EGI-1	Biliary Tract	Biliary Tract Carcinoma	Cholangiocarcinoma
sanger_A2780_model	0.184157695	5.87E-151	A2780	Ovary	Ovarian Carcinoma	Ovarian Endometrioid Adenocarcinoma
sanger_MFM-223_model	0.148248121	6.21E-98	MFM-223	Breast	Breast Carcinoma	Breast Carcinoma
sanger_SK-MES-1_model	0.308697463	0	SK-MES-1	Lung	Squamous Cell Lung Carcinoma	Squamous Cell Lung Carcinoma
sanger_NCI-H1993_model	0.320796942	0	NCI-H1993	Lung	Non-Small Cell Lung Carcinoma	Lung Adenocarcinoma
sanger_A2780cis_model	0.20140979	8.89E-181	A2780cis	Ovary	Ovarian Carcinoma	Ovarian Endometrioid Adenocarcinoma
sanger_HO-1-u-1_model	0.179084602	9.88E-143	HO-1-u-1	Head and Neck	Oral Cavity Carcinoma	Oral Cavity Squamous Cell Carcinoma
sanger_ES8_model	0.137094887	6.77E-84	ES8	Bone	Ewing's Sarcoma	Ewing's Sarcoma
sanger_23132-87_model	0.215252077	8.52E-207	23132-87	Stomach	Gastric Carcinoma	Gastric Adenocarcinoma
sanger_OVISE_model	0.271885969	0	OVISE	Ovary	Ovarian Carcinoma	Ovarian Clear Cell Adenocarcinoma
sanger_NCI-H358_model	0.204130535	9.62E-186	NCI-H358	Lung	Non-Small Cell Lung Carcinoma	Bronchiolo-Alveolar Lung Carcinoma
sanger_COR-L23_model	0.207526058	4.84E-192	COR-L23	Lung	Non-Small Cell Lung Carcinoma	Large Cell Lung Carcinoma
sanger_NCI-H2170_model	0.203593843	9.30E-185	NCI-H2170	Lung	Squamous Cell Lung Carcinoma	Squamous Cell Lung Carcinoma
sanger_A2780ADR_model	0.212551797	1.43E-201	A2780ADR	Ovary	Ovarian Carcinoma	Ovarian Endometrioid Adenocarcinoma
sanger_SW837_model	0.193276126	2.32E-166	SW837	Large Intestine	Colorectal Carcinoma	Rectal Adenocarcinoma
sanger_HEC-1_model	0.21179551	4.02E-200	HEC-1	Endometrium	Endometrial Carcinoma	Endometrial Adenocarcinoma
sanger_LB771-HNC_model	0.194572363	1.29E-168	LB771-HNC	Head and Neck	Head and Neck Carcinoma	Head and Neck Squamous Cell Carcinoma
sanger_CAS-1_model	0.315677165	0	CAS-1	Central Nervous System	Glioblastoma	Glioblastoma
sanger_HT55_model	0.193249862	2.57E-166	HT55	Large Intestine	Colorectal Carcinoma	Colon Carcinoma
sanger_T-T_model	0.268095586	0	T-T	Esophagus	Esophageal Squamous Cell Carcinoma	Esophageal Squamous Cell Carcinoma
sanger_MIA-PaCa-2_model	0.240910349	4.50E-260	MIA-PaCa-2	Pancreas	Pancreatic Carcinoma	Pancreatic Ductal Adenocarcinoma
sanger_LNCaP-Clone-FGC_model	0.254592687	3.12E-291	LNCaP-Clone-FGC	Prostate	Prostate Carcinoma	Prostate Carcinoma
sanger_SUIT-2_model	0.215495218	2.86E-207	SUIT-2	Pancreas	Pancreatic Carcinoma	Pancreatic Ductal Adenocarcinoma
sanger_PEO1_model	0.277655144	0	PEO1	Ovary	Ovarian Carcinoma	Ovarian Cystadenocarcinoma
sanger_SNG-M_model	0.171092673	2.88E-130	SNG-M	Endometrium	Endometrial Carcinoma	Endometrial Adenocarcinoma
sanger_JHU-022_model	0.266682025	0	JHU-022	Head and Neck	Oral Cavity Carcinoma	Oral Cavity Squamous Cell Carcinoma
sanger_NCI-H1975_model	0.293333964	0	NCI-H1975	Lung	Non-Small Cell Lung Carcinoma	Lung Adenocarcinoma
sanger_FLO-1_model	0.254866941	7.07E-292	FLO-1	Esophagus	Esophageal Carcinoma	Esophageal Adenocarcinoma
sanger_SF539_model	0.229477132	1.64E-235	SF539	Central Nervous System	Glioblastoma	Gliosarcoma
sanger_SW1088_model	0.223791262	8.61E-224	SW1088	Central Nervous System	Glioma	Astrocytoma
sanger_HSC-4_model	0.214394929	3.95E-205	HSC-4	Head and Neck	Oral Cavity Carcinoma	Tongue Squamous Cell Carcinoma
sanger_ESO26_model	0.211390256	2.39E-199	ESO26	Esophagus	Esophageal Carcinoma	Esophageal Adenocarcinoma
sanger_SCC90_model	0.307502582	0	SCC90	Head and Neck	Head and Neck Carcinoma	Head and Neck Squamous Cell Carcinoma
sanger_SKN-3_model	0.227723869	7.29E-232	SKN-3	Head and Neck	Head and Neck Carcinoma	Head and Neck Squamous Cell Carcinoma
sanger_HCC70_model	0.201719169	2.44E-181	HCC70	Breast	Breast Carcinoma	Ductal Breast Carcinoma
sanger_SK-MEL-2_model	0.222284785	9.69E-221	SK-MEL-2	Skin	Melanoma	Melanoma
sanger_JHOS-4_model	0.253223916	5.00E-288	JHOS-4	Ovary	Ovarian Carcinoma	High Grade Ovarian Serous Adenocarcinoma
sanger_A172_model	0.208995193	8.40E-195	A172	Central Nervous System	Glioblastoma	Glioblastoma
sanger_HSC-3_model	0.176814456	3.95E-139	HSC-3	Head and Neck	Oral Cavity Carcinoma	Tongue Squamous Cell Carcinoma
sanger_PC-14_model	0.114668161	4.36E-59	PC-14	Lung	Non-Small Cell Lung Carcinoma	Lung Adenocarcinoma
sanger_SW1990_model	0.241660164	9.90E-262	SW1990	Pancreas	Pancreatic Carcinoma	Pancreatic Adenocarcinoma
sanger_PCI-30_model	0.135259578	1.08E-81	PCI-30	Head and Neck	Head and Neck Carcinoma	Head and Neck Squamous Cell Carcinoma
sanger_RCC-FG2_model	0.295871124	0	RCC-FG2	Kidney	Kidney Carcinoma	Clear Cell Renal Cell Carcinoma
sanger_PANC-03-27_model	0.215916699	4.30E-208	PANC-03-27	Pancreas	Pancreatic Carcinoma	Pancreatic Adenocarcinoma
sanger_HARA_model	0.281124485	0	HARA	Lung	Squamous Cell Lung Carcinoma	Squamous Cell Lung Carcinoma
sanger_NB5_model	0.172807065	6.86E-133	NB5	Peripheral Nervous System	Neuroblastoma	Neuroblastoma
sanger_T98G_model	0.255174629	1.33E-292	T98G	Central Nervous System	Glioblastoma	Glioblastoma
sanger_DK-MG_model	0.315487061	0	DK-MG	Central Nervous System	Glioblastoma	Glioblastoma
sanger_A375_model	0.209945501	1.34E-196	A375	Skin	Melanoma	Amelanotic Melanoma
sanger_KP-N-YN_model	0.226505674	2.40E-229	KP-N-YN	Peripheral Nervous System	Neuroblastoma	Neuroblastoma
sanger_HPAF-II_model	0.30869427	0	HPAF-II	Pancreas	Pancreatic Carcinoma	Pancreatic Ductal Adenocarcinoma
sanger_Hs-578-T_model	0.240320662	8.96E-259	Hs-578-T	Breast	Breast Carcinoma	Invasive Ductal Carcinoma Not Otherwise Specified
sanger_SU-DHL-10_model	0.227916975	2.90E-232	SU-DHL-10	Haematopoietic and Lymphoid	B-Cell Non-Hodgkin's Lymphoma	Diffuse Large B-Cell Lymphoma
sanger_EC-GI-10_model	0.263149667	0	EC-GI-10	Esophagus	Esophageal Squamous Cell Carcinoma	Esophageal Squamous Cell Carcinoma
sanger_NUGC-3_model	0.143927354	2.32E-92	NUGC-3	Stomach	Gastric Carcinoma	Gastric Adenocarcinoma
sanger_SW1573_model	0.201403423	9.13E-181	SW1573	Lung	Non-Small Cell Lung Carcinoma	Bronchiolo-Alveolar Lung Carcinoma
sanger_PEO4_model	0.230950731	1.33E-238	PEO4	Ovary	Ovarian Carcinoma	Ovarian Cystadenocarcinoma
sanger_KYSE-410_model	0.194817647	4.81E-169	KYSE-410	Esophagus	Esophageal Squamous Cell Carcinoma	Esophageal Squamous Cell Carcinoma
sanger_HCC38_model	0.237191383	6.14E-252	HCC38	Breast	Breast Carcinoma	Ductal Breast Carcinoma
sanger_22RV1_model	0.213783149	6.04E-204	22RV1	Prostate	Prostate Carcinoma	Prostate Carcinoma
sanger_PCI-4B_model	0.202915811	1.62E-183	PCI-4B	Head and Neck	Head and Neck Carcinoma	Laryngeal Squamous Cell Carcinoma
sanger_OVCA420_model	0.302404391	0	OVCA420	Ovary	Ovarian Carcinoma	Ovarian Serous Adenocarcinoma
sanger_KLE_model	0.305449183	0	KLE	Endometrium	Endometrial Carcinoma	Endometrial Adenocarcinoma
sanger_COLO-824_model	0.205776405	8.79E-189	COLO-824	Breast	Breast Carcinoma	Breast Carcinoma
