## Supplemental Table 8 for "Comprehensive prediction and analysis of human protein essentiality based on a pre-trained protein large language model"

### Sheet: Sheet1
Description	Count	pvalue	ONTOLOGY	bin
sensory perception of smell	444	7.59705e-49	BP	1
organic anion transport	400	4.18788e-22	BP	1
organic acid transport	320	4.37863e-19	BP	1
carboxylic acid transport	319	5.57933e-19	BP	1
lipid transport	401	2.58213e-18	BP	1
external side of plasma membrane	370	3.96052e-32	CC	1
collagen-containing extracellular matrix	398	6.37307e-26	CC	1
immunoglobulin complex	165	1.99357e-23	CC	1
endoplasmic reticulum lumen	291	1.15755e-19	CC	1
T cell receptor complex	144	1.76009e-16	CC	1
olfactory receptor activity	426	4.52436e-49	MF	1
lipid transporter activity	171	1.84645e-20	MF	1
antigen binding	175	2.03694e-18	MF	1
carbohydrate binding	258	1.05004e-17	MF	1
immune receptor activity	146	2.18007e-17	MF	1
regulation of neuron projection development	112	9.57587e-30	BP	2
stem cell differentiation	72	3.80225e-24	BP	2
embryonic organ development	101	3.51571e-23	BP	2
forebrain development	94	8.4845e-23	BP	2
regulation of nervous system development	100	1.17734e-21	BP	2
postsynaptic specialization	105	8.89129e-38	CC	2
neuron to neuron synapse	107	2.531e-37	CC	2
synaptic membrane	110	6.26337e-36	CC	2
asymmetric synapse	100	7.92097e-36	CC	2
postsynaptic density	95	5.2263e-34	CC	2
DNA-binding transcription activator activity	141	4.92892e-46	MF	2
DNA-binding transcription factor binding	124	4.38861e-34	MF	2
histone modifying activity	76	7.6602e-33	MF	2
histone binding	68	4.30103e-20	MF	2
transcription coregulator binding	43	1.57202e-19	MF	2
ribosome biogenesis	166	7.53586e-130	BP	3
rRNA processing	120	4.09849e-96	BP	3
RNA splicing	109	1.41268e-42	BP	3
tRNA metabolic process	64	5.36294e-35	BP	3
DNA-templated transcription initiation	57	8.69904e-35	BP	3
preribosome	73	1.64042e-69	CC	3
spliceosomal complex	73	1.2786e-43	CC	3
small-subunit processome	47	2.179e-43	CC	3
DNA-directed RNA polymerase complex	55	1.27418e-41	CC	3
nuclear DNA-directed RNA polymerase complex	54	3.95342e-41	CC	3
catalytic activity, acting on RNA	102	1.30088e-43	MF	3
structural constituent of ribosome	57	2.41765e-30	MF	3
helicase activity	48	6.69154e-25	MF	3
ATP hydrolysis activity	76	1.34831e-22	MF	3
aminoacyl-tRNA ligase activity	24	6.69886e-21	MF	3
mitochondrial translation	59	2.88677e-54	BP	4
cellular respiration	75	3.73483e-54	BP	4
aerobic respiration	68	8.30862e-53	BP	4
mitochondrial gene expression	63	1.53089e-52	BP	4
mitochondrial respiratory chain complex assembly	52	1.35837e-51	BP	4
mitochondrial inner membrane	167	2.09805e-132	CC	4
mitochondrial protein-containing complex	119	8.52655e-103	CC	4
mitochondrial matrix	125	1.70396e-81	CC	4
inner mitochondrial membrane protein complex	63	3.84957e-54	CC	4
respirasome	47	3.40571e-44	CC	4
electron transfer activity	34	6.97979e-24	MF	4
catalytic activity, acting on a tRNA	26	3.5229e-14	MF	4
NADH dehydrogenase activity	16	1.18378e-13	MF	4
primary active transmembrane transporter activity	28	1.92177e-13	MF	4
NADH dehydrogenase (ubiquinone) activity	15	6.30058e-13	MF	4
RNA splicing	59	5.1576e-21	BP	5
chromosome segregation	51	8.45142e-18	BP	5
protein-RNA complex organization	35	6.14773e-15	BP	5
sister chromatid segregation	31	7.55942e-13	BP	5
DNA recombination	38	1.51801e-12	BP	5
chromosomal region	54	2.13872e-21	CC	5
nucleosome	30	1.42794e-18	CC	5
spliceosomal complex	34	1.35458e-16	CC	5
spindle	44	3.94686e-13	CC	5
kinetochore	25	2.66747e-11	CC	5
structural constituent of chromatin	30	3.48452e-22	MF	5
protein heterodimerization activity	43	5.85466e-15	MF	5
helicase activity	24	6.55998e-11	MF	5
ATP-dependent activity, acting on DNA	21	1.53526e-10	MF	5
translation factor activity, RNA binding	16	6.20524e-09	MF	5
cytoplasmic translation	52	1.16e-54	BP	6
RNA splicing	55	3.31177e-31	BP	6
protein-RNA complex organization	42	3.81134e-31	BP	6
ribosome biogenesis	41	6.9335e-25	BP	6
translational initiation	19	9.91907e-14	BP	6
cytosolic ribosome	47	1.59956e-54	CC	6
ribosomal subunit	46	4.10467e-42	CC	6
ribosome	50	1.85508e-41	CC	6
cytosolic large ribosomal subunit	26	1.1999e-31	CC	6
large ribosomal subunit	27	2.76836e-24	CC	6
structural constituent of ribosome	44	1.78142e-39	MF	6
ATP hydrolysis activity	58	4.07655e-37	MF	6
helicase activity	30	1.07967e-23	MF	6
ATP-dependent protein folding chaperone	18	4.26738e-22	MF	6
RNA helicase activity	19	1.33337e-17	MF	6
RNA splicing	37	4.60152e-28	BP	7
regulation of RNA splicing	21	1.03111e-19	BP	7
regulation of mRNA processing	15	2.23029e-14	BP	7
RNA transport	14	7.41107e-12	BP	7
RNA localization	15	1.14626e-11	BP	7
spliceosomal complex	20	1.12074e-17	CC	7
nuclear speck	24	9.39114e-16	CC	7
catalytic step 2 spliceosome	12	1.27385e-12	CC	7
U2-type spliceosomal complex	9	1.34716e-08	CC	7
cytosolic small ribosomal subunit	6	3.38261e-07	CC	7
pre-mRNA binding	9	3.77515e-10	MF	7
ATP hydrolysis activity	16	6.2677e-08	MF	7
RNA helicase activity	8	8.60146e-08	MF	7
ATP-dependent activity, acting on RNA	8	1.05648e-07	MF	7
helicase activity	10	2.06907e-07	MF	7
histone modification	12	3.72331e-12	BP	8
histone H3-K4 methylation	6	1.04831e-09	BP	8
histone acetylation	7	1.2632e-08	BP	8
histone lysine methylation	6	2.82184e-08	BP	8
histone methylation	6	6.87392e-08	BP	8
histone acetyltransferase complex	10	1.08484e-10	CC	8
nuclear speck	17	1.37494e-10	CC	8
protein acetyltransferase complex	10	2.99138e-10	CC	8
acetyltransferase complex	10	3.29113e-10	CC	8
histone methyltransferase complex	8	2.03751e-09	CC	8
transcription corepressor activity	11	1.81102e-08	MF	8
histone modifying activity	11	2.74935e-08	MF	8
histone H3K4 trimethyltransferase activity	4	2.24701e-07	MF	8
lysine-acetylated histone binding	5	2.99325e-07	MF	8
acetylation-dependent protein binding	5	2.99325e-07	MF	8
