## Supplemental Table 9 for "Comprehensive prediction and analysis of human protein essentiality based on a pre-trained protein large language model"

### Sheet: Sheet1
Description	Count	pvalue	bin
Olfactory transduction	426	1.47977e-50	1
Cytokine-cytokine receptor interaction	285	8.23066e-31	1
Neuroactive ligand-receptor interaction	332	6.9152e-22	1
Complement and coagulation cascades	85	1.6724e-12	1
Hematopoietic cell lineage	96	5.57067e-12	1
Glycerophospholipid metabolism	95	5.94687e-11	1
Glycerolipid metabolism	63	1.69563e-10	1
Metabolism of xenobiotics by cytochrome P450	76	4.63034e-10	1
Retinol metabolism	67	8.56043e-10	1
Staphylococcus aureus infection	91	1.26952e-09	1
Drug metabolism - cytochrome P450	70	3.41337e-09	1
Sphingolipid metabolism	54	4.26975e-09	1
Chemical carcinogenesis - DNA adducts	68	6.62174e-09	1
Arachidonic acid metabolism	60	9.48645e-09	1
ECM-receptor interaction	84	1.07855e-08	1
Steroid hormone biosynthesis	60	9.20759e-08	1
Fat digestion and absorption	43	2.18993e-07	1
Graft-versus-host disease	42	3.13154e-07	1
Cell adhesion molecules	137	6.30774e-07	1
Drug metabolism - other enzymes	74	9.0033e-07	1
Autoimmune thyroid disease	51	1.70617e-06	1
Rap1 signaling pathway	63	2.37355e-19	2
AGE-RAGE signaling pathway in diabetic complications	40	1.37047e-17	2
cAMP signaling pathway	62	4.91202e-17	2
cGMP-PKG signaling pathway	52	6.36607e-17	2
Thyroid hormone signaling pathway	43	1.47855e-16	2
Polycomb repressive complex	35	3.29542e-16	2
Proteoglycans in cancer	57	6.14511e-16	2
Glutamatergic synapse	41	6.70404e-16	2
Calcium signaling pathway	64	1.48735e-15	2
MAPK signaling pathway	71	2.01461e-15	2
Growth hormone synthesis, secretion and action	41	3.71181e-15	2
Hepatitis B	48	9.08697e-15	2
Cholinergic synapse	39	1.20826e-14	2
Adherens junction	35	1.38739e-14	2
Axon guidance	51	1.58054e-14	2
Spinocerebellar ataxia	44	2.72696e-14	2
Parathyroid hormone synthesis, secretion and action	37	3.89969e-14	2
Transcriptional misregulation in cancer	52	4.98556e-14	2
Aldosterone synthesis and secretion	35	8.77103e-14	2
Dopaminergic synapse	41	1.48534e-13	2
Human T-cell leukemia virus 1 infection	55	4.09102e-13	2
Ribosome	47	1.05319e-21	3
DNA replication	22	1.93498e-19	3
Nucleotide excision repair	27	3.08217e-18	3
Ribosome biogenesis in eukaryotes	42	1.02742e-17	3
RNA polymerase	17	2.55247e-13	3
RNA degradation	24	1.92755e-12	3
Aminoacyl-tRNA biosynthesis	22	1.99609e-12	3
Basal transcription factors	17	6.88139e-11	3
Spliceosome	38	9.068e-11	3
Amyotrophic lateral sclerosis	46	6.40985e-08	3
Cell cycle	27	8.48892e-08	3
Oxidative phosphorylation	24	2.04883e-07	3
Fanconi anemia pathway	14	7.4923e-07	3
Nucleocytoplasmic transport	20	1.23807e-06	3
Huntington disease	38	1.47208e-06	3
Mismatch repair	9	1.64973e-06	3
Parkinson disease	33	7.52552e-06	3
Non-homologous end-joining	6	3.17852e-05	3
Cytosolic DNA-sensing pathway	15	3.59608e-05	3
Homologous recombination	10	5.20266e-05	3
Oxidative phosphorylation	48	1.23631e-38	4
Thermogenesis	58	7.96234e-37	4
Parkinson disease	53	2.58581e-28	4
Diabetic cardiomyopathy	47	3.6528e-28	4
Huntington disease	54	4.18625e-26	4
Prion disease	51	6.26201e-26	4
Amyotrophic lateral sclerosis	56	5.67483e-24	4
Non-alcoholic fatty liver disease	38	8.26824e-24	4
Alzheimer disease	55	5.3738e-22	4
Chemical carcinogenesis - reactive oxygen species	42	1.79588e-21	4
Pathways of neurodegeneration - multiple diseases	59	2.25525e-20	4
Citrate cycle (TCA cycle)	17	1.72242e-18	4
Carbon metabolism	22	7.57602e-12	4
Retrograde endocannabinoid signaling	22	1.25767e-09	4
SNARE interactions in vesicular transport	11	2.82595e-09	4
Cardiac muscle contraction	14	5.15908e-07	4
Propanoate metabolism	8	5.06507e-06	4
N-Glycan biosynthesis	10	5.16589e-06	4
2-Oxocarboxylic acid metabolism	7	6.34541e-05	4
Phagosome	15	9.26155e-05	4
Protein processing in endoplasmic reticulum	16	9.57688e-05	4
Alcoholism	36	5.67862e-18	5
Systemic lupus erythematosus	30	7.97604e-17	5
Neutrophil extracellular trap formation	32	2.41687e-14	5
Nucleotide excision repair	19	8.50475e-14	5
RNA polymerase	12	4.50578e-10	5
Mismatch repair	10	1.18406e-09	5
Ubiquitin mediated proteolysis	22	1.53144e-09	5
Cell cycle	23	1.98568e-09	5
Viral carcinogenesis	25	1.65499e-08	5
ATP-dependent chromatin remodeling	18	5.5253e-08	5
Spliceosome	24	2.13332e-07	5
DNA replication	9	1.98863e-06	5
Homologous recombination	9	6.38623e-06	5
mRNA surveillance pathway	13	1.90279e-05	5
Nucleocytoplasmic transport	13	6.04534e-05	5
Fanconi anemia pathway	9	6.61377e-05	5
Necroptosis	16	8.05245e-05	5
Proteasome	8	0.000123738	5
Salmonella infection	20	0.00025228	5
Oocyte meiosis	13	0.000428502	5
Ribosome	15	0.000466918	5
Ribosome	43	7.83508e-35	6
Coronavirus disease - COVID-19	43	2.09253e-28	6
Proteasome	19	3.37862e-20	6
Spliceosome	29	2.5639e-15	6
Spinocerebellar ataxia	20	3.37378e-11	6
Huntington disease	26	2.74138e-09	6
ATP-dependent chromatin remodeling	16	4.79568e-09	6
Amyotrophic lateral sclerosis	28	5.93916e-09	6
Nucleocytoplasmic transport	15	1.19314e-08	6
Parkinson disease	21	3.61414e-07	6
Prion disease	21	5.23889e-07	6
mRNA surveillance pathway	10	5.12755e-05	6
Pathways of neurodegeneration - multiple diseases	24	0.000119811	6
Cell cycle	11	0.000685174	6
Alzheimer disease	19	0.000798078	6
Epstein-Barr virus infection	12	0.00167927	6
Nucleotide excision repair	6	0.00254755	6
Basal transcription factors	5	0.00295949	6
RNA polymerase	4	0.00634124	6
Legionellosis	5	0.00761702	6
Spliceosome	20	1.81215e-13	7
mRNA surveillance pathway	13	4.13659e-11	7
Nucleocytoplasmic transport	12	2.24635e-09	7
Cell cycle	10	9.36721e-06	7
Oocyte meiosis	9	1.46419e-05	7
Viral carcinogenesis	9	0.000446301	7
Ubiquitin mediated proteolysis	7	0.00103351	7
Hippo signaling pathway	7	0.00184887	7
Hepatitis C	7	0.00191715	7
Polycomb repressive complex	5	0.00244261	7
mRNA surveillance pathway	7	2.32773e-06	8
Viral life cycle - HIV-1	6	2.55414e-06	8
Nucleocytoplasmic transport	7	4.78858e-06	8
ATP-dependent chromatin remodeling	7	8.1515e-06	8
Polycomb repressive complex	6	1.37964e-05	8
Lysine degradation	4	0.000657306	8
Transcriptional misregulation in cancer	6	0.00132626	8
